# Long-read genomics reveal extensive nuclear-specific evolution and allele-specific expression in a dikaryotic fungus

**DOI:** 10.1101/2024.12.11.628074

**Authors:** Rita Tam, Mareike Möller, Runpeng Luo, Zhenyan Luo, Ashley Jones, Sambasivam Periyannan, John P. Rathjen, Benjamin Schwessinger

**Author notes:** Corresponding authors: John P. Rathjen and Benjamin Schwessinger.

## Abstract

Phased telomere to telomere (T2T) genome assemblies are revolutionising our understanding of long hidden genome biology “dark matter” such as centromeres, rDNA repeats, inter-haplotype variation, and allele specific expression (ASE). Yet insights into dikaryotic fungi that separate their haploid genomes into distinct nuclei is limited. Here we explore the impact of dikaryotism on the genome biology of a long-term asexual clone of the wheat pathogenic fungus *Puccinia striiformis* f. sp. *tritici*. We use Oxford Nanopore (ONT) duplex sequencing combined with Hi-C to generate a T2T nuclear-phased assembly with >99.999% consensus accuracy. We show that this fungus has large regional centromeres enriched in LTR retrotransposons, with a single centromeric dip in methylation that suggests one kinetochore attachment site per chromosomes. The centromeres of chromosomes pairs are most often highly diverse in sequence and kinetochore attachment sites are not always positionally conserved. Each nucleus carries a unique array of rDNAs with >200 copies that harbour nucleus-specific sequence variations. The inter-haplotype diversity between the two nuclear genomes is caused by large-scale structural variations linked to transposable elements. Nanopore long-read cDNA analysis across distinct infection conditions revealed pervasive allele specific expression for nearly 20% of all heterozygous gene pairs. Genes involved in plant infection were significantly enriched in ASE genes which appears to be mediated by elevated CpG gene body methylation of the lower expressed pair. This suggests that epigenetically regulated ASE is likely a previously overlooked mechanism facilitating plant infection. Overall, our study reveals how dikaryotism uniquely shapes key eukaryotic genome features.
