## Supplemental Table S1 for "Long-read genomics reveal extensive nuclear-specific evolution and allele-specific expression in a dikaryotic fungus"

### Sheet: Sheet1
Assembly statistics	Raw Verkko assembly
Assembly size (bp)	168,220,354 bp
# contigs	355
# scaffolds	1
# haplotype-assigned contigs/scaffolds	40 (20 per haplotype)
GC content	0.4412
N/L50	4.5Mbp/17
N/L90	125Kbp/39
T2T contigs	26/36
T2T scaffolds	1/36
Complete BUSCOs*	0.925
Fragmented BUSCOs	0.01
Missing BUSCOs	0.065
Merqury QV	49.0
*basidiomycota_odb10 lineage dataset from BUSCO v5.5.0. # BUSCOs = 1764.
