## Supplemental Table S2 for "Long-read genomics reveal extensive nuclear-specific evolution and allele-specific expression in a dikaryotic fungus"

### Sheet: Sheet1
filename	condition	rep	#reads	median_read_length	N50	median_read_quality	total_bases	q10	q15	#mapped reads	%mapped reads
Pst104E_U_4dpi_rep1	4 dpi	1	9091024	914	1312	17.4	9919765407	0.996	0.741	62694	0.00689625
Pst104E_U_4dpi_rep2	4 dpi	2	10778794	868	1270	17.5	11332646727	0.996	0.745	101147	0.00938389
Pst104E_U_4dpi_rep3	4 dpi	3	10297394	897	1310	17.5	11190944972	0.996	0.745	132918	0.0129079
Pst104E_U_4dpi_rep4	4 dpi	4	11018662	808	1200	17.4	10743402830	0.995	0.745	65558	0.00594972
Pst104E_U_6dpi_rep1	6 dpi	1	4493674	827	1227	17.3	4524045251	0.995	0.733	119515	0.0265963
Pst104E_U_6dpi_rep2	6 dpi	2	8915962	916	1383	17.5	10023512028	0.995	0.74	634655	0.0711819
Pst104E_U_6dpi_rep3	6 dpi	3	9059496	859	1296	17.5	9582138550	0.995	0.742	397779	0.0439074
Pst104E_U_6dpi_rep4	6 dpi	4	9100347	839	1244	17.3	9324707083	0.995	0.735	906881	0.0996535
Pst104E_U_8dpi_rep1	8 dpi	1	8445183	900	1347	17.9	9319492816	0.995	0.755	1664015	0.197037
Pst104E_U_8dpi_rep2	8 dpi	2	9714725	876	1310	17.4	10345871707	0.994	0.735	1629384	0.167723
Pst104E_U_8dpi_rep3	8 dpi	3	8782186	875	1318	17.8	9409739196	0.995	0.752	1810809	0.206191
Pst104E_U_8dpi_rep4	8 dpi	4	8314628	884	1285	17.2	8897869617	0.995	0.729	969208	0.116567
Pst104E_U_10dpi_rep1	10 dpi	1	4212699	914	1372	17.3	4770645732	0.995	0.727	2711261	0.643592
Pst104E_U_10dpi_rep2	10 dpi	2	2857068	849	1288	17.1	2987213599	0.993	0.717	1815607	0.635479
Pst104E_U_10dpi_rep3	10 dpi	3	4548464	848	1298	17.2	4761380316	0.994	0.721	2754290	0.605543
Pst104E_U_10dpi_rep4	10 dpi	4	4523998	849	1294	17.4	4752937074	0.994	0.729	3125885	0.690956
Pst104E_U_12dpi_rep1	12 dpi	1	5464381	723	1078	17.4	4771877423	0.992	0.733	3236890	0.592362
Pst104E_U_12dpi_rep2	12 dpi	2	5060939	843	1273	17.4	5231504385	0.994	0.731	1960321	0.387343
Pst104E_U_12dpi_rep3	12 dpi	3	4807731	755	1171	17.1	4514628923	0.993	0.718	1991793	0.41429
Pst104E_U_12dpi_rep4	12 dpi	4	8365833	590	952	16.7	6238974350	0.991	0.699	4867166	0.581791
Pst104E_U_UG_rep1	ungerminated spores	1	4586868	785	1266	17	4709409947	0.994	0.706	4331919	0.944418
Pst104E_U_UG_rep2	ungerminated spores	2	4418105	846	1281	17.1	4720936470	0.994	0.711	4180655	0.946255
Pst104E_U_UG_rep3	ungerminated spores	3	3894580	876	1329	17.2	4327384423	0.995	0.713	3691419	0.947835
Pst104E_U_UG_rep4	ungerminated spores	4	4479789	837	1289	17.2	4780110383	0.994	0.716	4187302	0.93471
