## Supplemental Table S3 for "Long-read genomics reveal extensive nuclear-specific evolution and allele-specific expression in a dikaryotic fungus"

### Sheet: RNA-seq
SRA	filename	Pst strain	host plant	host plant cultivar	spore type	condition	replicate	BioProject	publication	doi
ERR1224556	Pst87-66_U_1dpi_rep1	Pst 87/66	wheat	Vuka	Urediniospores	1dpi	1	PRJEB12497	Dobon et al. 2016	10.1186/s12864-016-2684-4
ERR1224557	Pst87-66_U_1dpi_rep2	Pst 87/66	wheat	Vuka	Urediniospores	1dpi	2	PRJEB12497	Dobon et al. 2016	10.1186/s12864-016-2684-4
ERR1224558	Pst87-66_U_1dpi_rep3	Pst 87/66	wheat	Vuka	Urediniospores	1dpi	3	PRJEB12497	Dobon et al. 2016	10.1186/s12864-016-2684-4
ERR1224559	Pst87-66_U_2dpi_rep1	Pst 87/66	wheat	Vuka	Urediniospores	2dpi	1	PRJEB12497	Dobon et al. 2016	10.1186/s12864-016-2684-4
ERR1224560	Pst87-66_U_2dpi_rep2	Pst 87/66	wheat	Vuka	Urediniospores	2dpi	2	PRJEB12497	Dobon et al. 2016	10.1186/s12864-016-2684-4
ERR1224561	Pst87-66_U_2dpi_rep3	Pst 87/66	wheat	Vuka	Urediniospores	2dpi	3	PRJEB12497	Dobon et al. 2016	10.1186/s12864-016-2684-4
ERR1224562	Pst87-66_U_3dpi_rep1	Pst 87/66	wheat	Vuka	Urediniospores	3dpi	1	PRJEB12497	Dobon et al. 2016	10.1186/s12864-016-2684-4
ERR1224563	Pst87-66_U_3dpi_rep2	Pst 87/66	wheat	Vuka	Urediniospores	3dpi	2	PRJEB12497	Dobon et al. 2016	10.1186/s12864-016-2684-4
ERR1224564	Pst87-66_U_3dpi_rep3	Pst 87/66	wheat	Vuka	Urediniospores	3dpi	3	PRJEB12497	Dobon et al. 2016	10.1186/s12864-016-2684-4
ERR1224565	Pst87-66_U_5dpi_rep1	Pst 87/66	wheat	Vuka	Urediniospores	5dpi	1	PRJEB12497	Dobon et al. 2016	10.1186/s12864-016-2684-4
ERR1224566	Pst87-66_U_5dpi_rep2	Pst 87/66	wheat	Vuka	Urediniospores	5dpi	2	PRJEB12497	Dobon et al. 2016	10.1186/s12864-016-2684-4
ERR1224567	Pst87-66_U_5dpi_rep3	Pst 87/66	wheat	Vuka	Urediniospores	5dpi	3	PRJEB12497	Dobon et al. 2016	10.1186/s12864-016-2684-4
ERR1224568	Pst87-66_U_7dpi_rep1	Pst 87/66	wheat	Vuka	Urediniospores	7dpi	1	PRJEB12497	Dobon et al. 2016	10.1186/s12864-016-2684-4
ERR1224569	Pst87-66_U_7dpi_rep2	Pst 87/66	wheat	Vuka	Urediniospores	7dpi	2	PRJEB12497	Dobon et al. 2016	10.1186/s12864-016-2684-4
ERR1224570	Pst87-66_U_7dpi_rep3	Pst 87/66	wheat	Vuka	Urediniospores	7dpi	3	PRJEB12497	Dobon et al. 2016	10.1186/s12864-016-2684-4
ERR1224571	Pst87-66_U_9dpi_rep1	Pst 87/66	wheat	Vuka	Urediniospores	9dpi	1	PRJEB12497	Dobon et al. 2016	10.1186/s12864-016-2684-4
ERR1224572	Pst87-66_U_9dpi_rep2	Pst 87/66	wheat	Vuka	Urediniospores	9dpi	2	PRJEB12497	Dobon et al. 2016	10.1186/s12864-016-2684-4
ERR1224573	Pst87-66_U_9dpi_rep3	Pst 87/66	wheat	Vuka	Urediniospores	9dpi	3	PRJEB12497	Dobon et al. 2016	10.1186/s12864-016-2684-4
ERR1224574	Pst87-66_U_11dpi_rep1	Pst 87/66	wheat	Vuka	Urediniospores	11dpi	1	PRJEB12497	Dobon et al. 2016	10.1186/s12864-016-2684-4
ERR1224575	Pst87-66_U_11dpi_rep2	Pst 87/66	wheat	Vuka	Urediniospores	11dpi	2	PRJEB12497	Dobon et al. 2016	10.1186/s12864-016-2684-4
ERR1224576	Pst87-66_U_11dpi_rep3	Pst 87/66	wheat	Vuka	Urediniospores	11dpi	3	PRJEB12497	Dobon et al. 2016	10.1186/s12864-016-2684-4
ERR1224577	Pst87-66_U_GS_rep1	Pst 87/66	wheat	-	Urediniospores	germinated spores	1	PRJEB12497	Dobon et al. 2016	10.1186/s12864-016-2684-4
ERR1224578	Pst87-66_U_GS_rep2	Pst 87/66	wheat	-	Urediniospores	germinated spores	2	PRJEB12497	Dobon et al. 2016	10.1186/s12864-016-2684-4
ERR1224579	Pst87-66_U_GS_rep3	Pst 87/66	wheat	-	Urediniospores	germinated spores	3	PRJEB12497	Dobon et al. 2016	10.1186/s12864-016-2684-4
SRR6043979	Pst104E_U_UG_rep1	Pst104E	wheat	-	Urediniospores	ungerminated spores	1	PRJNA396589	Schwessinger et al. 2018	10.1128/mbio.02275-17
SRR6043978	Pst104E_U_UG_rep2	Pst104E	wheat	-	Urediniospores	ungerminated spores	2	PRJNA396589	Schwessinger et al. 2018	10.1128/mbio.02275-17
SRR6043971	Pst104E_U_UG_rep3	Pst104E	wheat	-	Urediniospores	ungerminated spores	3	PRJNA396589	Schwessinger et al. 2018	10.1128/mbio.02275-17
SRR6043973	Pst104E_U_GS_rep1	Pst104E	wheat	-	Urediniospores	germinated spores	1	PRJNA396589	Schwessinger et al. 2018	10.1128/mbio.02275-17
SRR6043972	Pst104E_U_GS_rep2	Pst104E	wheat	-	Urediniospores	germinated spores	2	PRJNA396589	Schwessinger et al. 2018	10.1128/mbio.02275-17
SRR6043975	Pst104E_U_GS_rep3	Pst104E	wheat	-	Urediniospores	germinated spores	3	PRJNA396589	Schwessinger et al. 2018	10.1128/mbio.02275-17
SRR6043974	Pst104E_U_HE_rep1	Pst104E	wheat	Morocco	Urediniospores	hautoria-enriched fraction	1	PRJNA396589	Schwessinger et al. 2018	10.1128/mbio.02275-17
SRR6043977	Pst104E_U_HE_rep2	Pst104E	wheat	Morocco	Urediniospores	hautoria-enriched fraction	2	PRJNA396589	Schwessinger et al. 2018	10.1128/mbio.02275-17
SRR6043976	Pst104E_U_HE_rep3	Pst104E	wheat	Morocco	Urediniospores	hautoria-enriched fraction	3	PRJNA396589	Schwessinger et al. 2018	10.1128/mbio.02275-17
SRR6043970	Pst104E_U_6dpi_rep1	Pst104E	wheat	Morocco	Urediniospores	6dpi	1	PRJNA396589	Schwessinger et al. 2018	10.1128/mbio.02275-17
SRR6043968	Pst104E_U_6dpi_rep2	Pst104E	wheat	Morocco	Urediniospores	6dpi	2	PRJNA396589	Schwessinger et al. 2018	10.1128/mbio.02275-17
SRR6043967	Pst104E_U_6dpi_rep3	Pst104E	wheat	Morocco	Urediniospores	6dpi	3	PRJNA396589	Schwessinger et al. 2018	10.1128/mbio.02275-17
SRR6043966	Pst104E_U_9dpi_rep1	Pst104E	wheat	Morocco	Urediniospores	9dpi	1	PRJNA396589	Schwessinger et al. 2018	10.1128/mbio.02275-17
SRR6043965	Pst104E_U_9dpi_rep2	Pst104E	wheat	Morocco	Urediniospores	9dpi	2	PRJNA396589	Schwessinger et al. 2018	10.1128/mbio.02275-17
SRR6043969	Pst104E_U_9dpi_rep3	Pst104E	wheat	Morocco	Urediniospores	9dpi	3	PRJNA396589	Schwessinger et al. 2018	10.1128/mbio.02275-17
SRR11963147	CYR32_B_4dpi_rep3	CYR32	barberry	Berberis shensiana Ahrendt	Basidiospores	4dpi	3	PRJNA637808	Zhao et al. 2021	10.1094/MPMI-08-20-0244-R
SRR11963148	CYR32_B_4dpi_rep2	CYR32	barberry	Berberis shensiana Ahrendt	Basidiospores	4dpi	2	PRJNA637808	Zhao et al. 2021	10.1094/MPMI-08-20-0244-R
SRR11963149	CYR32_B_4dpi_rep1	CYR32	barberry	Berberis shensiana Ahrendt	Basidiospores	4dpi	1	PRJNA637808	Zhao et al. 2021	10.1094/MPMI-08-20-0244-R
SRR11963150	CYR32_B_3dpi_rep3	CYR32	barberry	Berberis shensiana Ahrendt	Basidiospores	3dpi	3	PRJNA637808	Zhao et al. 2021	10.1094/MPMI-08-20-0244-R
SRR11963151	CYR32_B_3dpi_rep2	CYR32	barberry	Berberis shensiana Ahrendt	Basidiospores	3dpi	2	PRJNA637808	Zhao et al. 2021	10.1094/MPMI-08-20-0244-R
SRR11963152	CYR32_B_3dpi_rep1	CYR32	barberry	Berberis shensiana Ahrendt	Basidiospores	3dpi	1	PRJNA637808	Zhao et al. 2021	10.1094/MPMI-08-20-0244-R
SRR11963155	CYR32_U_2dpi_rep3	CYR32	wheat	Mingxian 169	Urediniospores	2dpi	3	PRJNA637808	Zhao et al. 2021	10.1094/MPMI-08-20-0244-R
SRR11963156	CYR32_U_2dpi_rep2	CYR32	wheat	Mingxian 169	Urediniospores	2dpi	2	PRJNA637808	Zhao et al. 2021	10.1094/MPMI-08-20-0244-R
SRR11963157	CYR32_U_2dpi_rep1	CYR32	wheat	Mingxian 169	Urediniospores	2dpi	1	PRJNA637808	Zhao et al. 2021	10.1094/MPMI-08-20-0244-R
SRR11963158	CYR32_U_1dpi_rep3	CYR32	wheat	Mingxian 169	Urediniospores	1dpi	3	PRJNA637808	Zhao et al. 2021	10.1094/MPMI-08-20-0244-R
SRR11963159	CYR32_U_1dpi_rep2	CYR32	wheat	Mingxian 169	Urediniospores	1dpi	2	PRJNA637808	Zhao et al. 2021	10.1094/MPMI-08-20-0244-R
SRR11963160	CYR32_U_1dpi_rep1	CYR32	wheat	Mingxian 169	Urediniospores	1dpi	1	PRJNA637808	Zhao et al. 2021	10.1094/MPMI-08-20-0244-R
