## Supplemental Table S4 for "Long-read genomics reveal extensive nuclear-specific evolution and allele-specific expression in a dikaryotic fungus"

### Sheet: hemizygous_Avr_candidates
gene_identifier	4dpi_lfc	6dpi_lfc	8dpi_lfc	10dpi_lfc	12dpi_lfc	cds_length	functional_annotation
Pst104E137_005603	7.84829	11.679	10.6145	8.79364	7.76443	381	SECRETED:SignalP(1-25);
Pst104E137_014999	8.85486	10.2273	10.2804	9.88387	9.16017	186	SECRETED:SignalP(1-22),ingenannot:predicted_effector;
Pst104E137_019128	NULL	9.27818	8.97145	8.54167	8.10232	159	ingenannot:predicted_effector,SECRETED:SignalP(1-24);
Pst104E137_021272	8.28792	10.1877	10.0929	8.50939	8.14698	999	SECRETED:SignalP(1-25);
Pst104E137_029659	NULL	9.08918	8.14876	9.75221	9.24068	240	ingenannot:predicted_effector,SECRETED:SignalP(1-19);
Pst104E137_021690	8.11275	9.95395	10.598	10.3188	9.44162	1587	SECRETED:SignalP(1-24);
Pst104E137_021528	7.39549	10.3555	10.1361	8.31413	7.72312	954	SECRETED:SignalP(1-29);
Pst104E137_014762	8.92401	8.17987	8.68403	7.80209	7.71675	264	SECRETED:SignalP(1-22),ingenannot:predicted_effector;
Pst104E137_024713	8.07786	8.84052	10.1306	8.63351	8.28963	714	SECRETED:SignalP(1-19);
Pst104E137_005001	7.78457	8.72773	8.68741	10.1305	10.4904	270	SECRETED:SignalP(1-27);
Pst104E137_021794	7.71588	7.76481	7.931	7.02551	6.06838	192	ingenannot:predicted_effector,SECRETED:SignalP(1-19);
Pst104E137_020506	7.45025	8.02604	8.54755	7.60479	7.87321	189	SECRETED:SignalP(1-20),;
Pst104E137_022562	NULL	7.57881	7.06486	5.75525	5.50582	147	SECRETED:SignalP(1-24);
Pst104E137_021402	8.78165	6.28321	9.2733	7.91585	9.3443	498	SECRETED:SignalP(1-29);
Pst104E137_028795	6.31663	8.72238	8.38621	6.64423	6.02309	549	SECRETED:SignalP(1-25);
Pst104E137_028801	6.27301	8.62568	8.40082	6.52155	6.00978	549	SECRETED:SignalP(1-25);
Pst104E137_013184	NULL	7.44557	7.53867	6.95968	6.61778	1143	EggNog:ENOG503NU3V,SECRETED:SignalP(1-31),COG:G;Trehalose-phosphatase;-
Pst104E137_010232	6.13934	8.71747	9.85857	8.90324	7.54472	543	EggNog:ENOG503NUD5,COG:H,SECRETED:SignalP(1-19),ingenannot:predicted_effector;
Pst104E137_030210	NULL	7.32216	7.59018	7.84893	7.58773	420	SECRETED:SignalP(1-22);
Pst104E137_029664	NULL	7.27937	7.41205	6.31998	5.98456	288	SECRETED:SignalP(1-20);
Pst104E137_021280	6.25696	8.10832	8.45313	7.04347	6.33227	999	SECRETED:SignalP(1-25);
Pst104E137_024997	6.13934	8.19626	8.41319	7.85678	7.27298	273	ingenannot:predicted_effector,SECRETED:SignalP(1-24);
Pst104E137_019245	NULL	7.15873	7.08041	6.85752	6.59584	123	SECRETED:SignalP(1-20);
Pst104E137_008987	NULL	7.13765	7.37167	6.15285	5.20713	195	SECRETED:SignalP(1-18),ingenannot:predicted_effector;
Pst104E137_018474	5.80019	8.34517	8.52512	8.30836	8.59992	147	SECRETED:SignalP(1-18);
Pst104E137_013326	NULL	6.89729	7.2551	7.05615	6.38684	1551	SECRETED:SignalP(1-30);
Pst104E137_015405	6.13934	7.2551	7.26921	6.06653	6.07033	1293	SECRETED:SignalP(1-21),EggNog:ENOG502SZ6Z,COG:S;
Pst104E137_019819	6.82697	6.39297	6.37336	6.87625	7.00284	1554	SECRETED:SignalP(1-23);
Pst104E137_008104	6.84035	6.36847	7.35383	6.66125	5.78447	525	SECRETED:SignalP(1-30);
Pst104E137_019837	6.13935	6.66048	7.34451	6.27504	6.86325	1563	SECRETED:SignalP(1-22);
Pst104E137_006815	5.418	7.14139	7.60799	7.74202	7.37058	239	SECRETED:SignalP(1-25);
Pst104E137_021265	4.9218	7.43407	8.00722	8.54501	8.00657	210	SECRETED:SignalP(1-47),;
Pst104E137_003714	6.75842	5.56582	8.14194	8.21798	8.65282	315	SECRETED:SignalP(1-20);
Pst104E137_030905	6.13935	NULL	6.19719	8.33314	9.65609	624	SECRETED:SignalP(1-26);
Pst104E137_022358	6.13935	5.92055	7.4086	7.63434	6.62084	1053	SECRETED:SignalP(1-25);
Pst104E137_019832	6.13935	5.82616	7.27637	6.53585	6.32618	1572	SECRETED:SignalP(1-23);
Pst104E137_004644	3.97674	7.93967	7.11181	4.99147	5.59674	81	SECRETED:SignalP(1-67);
Pst104E137_029420	5.41801	6.1713	6.20119	5.62125	5.2989	312	SECRETED:SignalP(1-23);
Pst104E137_026316	4.4904	6.92928	7.34769	6.3523	6.37336	336	SECRETED:SignalP(1-19);
Pst104E137_018271	NULL	5.68364	4.28331	2.98563	2.80803	99	ingenannot:predicted_effector,SECRETED:SignalP(1-19);
Pst104E137_023630	5.39251	5.64819	7.10229	6.42731	5.9407	822	ingenannot:predicted_effector,SECRETED:SignalP(1-36);
Pst104E137_025223	NULL	5.50347	5.25987	6.85324	6.85395	288	SECRETED:SignalP(1-19);
Pst104E137_003576	3.97935	6.66872	5.59376	4.73311	4.64496	312	SECRETED:SignalP(1-20);
Pst104E137_014760	5.41801	5.07763	5.34594	7.49915	7.53033	264	SECRETED:SignalP(1-22);
Pst104E137_008524	4.64494	5.83045	6.06534	5.41459	5.10843	168	SECRETED:SignalP(1-21);
Pst104E137_028812	4.90696	5.49009	5.6501	4.33287	3.98923	54	SECRETED:SignalP(1-59);
Pst104E137_006304	2.73174	7.52378	5.24008	3.44355	2.32018	87	SECRETED:SignalP(1-51);
Pst104E137_009899	NULL	5.09772	6.00579	5.15864	4.92882	186	SECRETED:SignalP(1-18),ingenannot:predicted_effector;
Pst104E137_007762	5.418	4.60908	5.68873	7.70224	8.92691	588	SECRETED:SignalP(1-23);
Pst104E137_027020	4.69666	5.10352	6.38434	7.16472	6.86669	3195	SECRETED:SignalP(1-31);
Pst104E137_013980	4.93021	4.85389	4.76882	4.49741	3.28582	294	SECRETED:SignalP(1-23),;
Pst104E137_027262	4.69812	NULL	NULL	5.90627	5.92384	120	SECRETED:SignalP(1-21),ingenannot:predicted_effector;
Pst104E137_007620	4.69683	NULL	2.89609	5.87959	5.1218	348	SECRETED:SignalP(1-64),;
Pst104E137_016208	4.69667	NULL	NULL	7.27821	7.79141	1437	COG:G,SECRETED:SignalP(1-21),EggNog:ENOG503NWX0,CAZy:GH5;(Trans)glycosidases;-
Pst104E137_000279	3.97637	5.32812	5.42945	5.44096	4.67418	927	SECRETED:SignalP(1-19);
Pst104E137_005659	4.9744	4.2371	8.08298	7.37147	8.64764	138	SECRETED:SignalP(1-17);
Pst104E137_018280	2.86121	6.25682	5.81832	4.11558	3.58761	129	ingenannot:predicted_effector,SECRETED:SignalP(1-19);
Pst104E137_023113	4.54417	4.46857	5.95493	5.45042	4.69312	1065	SECRETED:SignalP(1-20);
Pst104E137_024717	4.70335	4.25362	4.72908	3.63555	3.01542	714	SECRETED:SignalP(1-19);
Pst104E137_030971	3.58407	5.36056	5.39521	3.75682	3.5095	330	SECRETED:SignalP(1-19);
Pst104E137_029753	NULL	4.45369	4.32855	2.83846	NULL	189	SECRETED:SignalP(1-17);
Pst104E137_013118	NULL	4.37124	4.17103	2.79454	2.48038	156	SECRETED:SignalP(1-26);
Pst104E137_002636	3.97641	4.50318	6.24302	5.18072	5.33443	102	ingenannot:predicted_effector,SECRETED:SignalP(1-19);
Pst104E137_003133	NULL	4.17943	4.79937	4.55552	3.9688	210	SECRETED:SignalP(1-27),ingenannot:predicted_effector;
Pst104E137_002264	NULL	4.15497	5.66378	7.21331	6.24405	366	SECRETED:SignalP(1-32),EggNog:ENOG503P3D6,COG:S;Cu,Zn superoxide dismutase-like;Superoxide dismutase, copper/zinc binding domain;Superoxide dismutase, copper/zinc binding domain
Pst104E137_006466	4.69666	3.51222	4.82898	5.94256	6.35039	315	SECRETED:SignalP(1-26);
Pst104E137_000923	3.21132	4.93724	5.06984	4.75787	4.14388	903	EggNog:ENOG503NUD5,COG:H,SECRETED:SignalP(1-19);
Pst104E137_017828	3.97852	NULL	4.82652	6.29455	4.88854	438	COG:S,SECRETED:SignalP(1-32),EggNog:ENOG503P3D6;SUPEROXIDE DISMUTASE CU-ZN -RELATED;Copper/zinc superoxide dismutase (SODC);Cu,Zn superoxide dismutase-like;Superoxide dismutase, copper/zinc binding domain
Pst104E137_029017	3.977	NULL	NULL	5.14153	5.26218	600	EggNog:ENOG503Q45A,SECRETED:SignalP(1-29);
Pst104E137_019767	3.97648	NULL	4.55433	4.95364	5.09866	591	SECRETED:SignalP(1-21);
Pst104E137_015101	3.38641	4.36682	6.01734	8.5489	8.34368	255	SECRETED:SignalP(1-8);
Pst104E137_015478	NULL	3.77642	3.30177	2.86134	2.85216	378	ingenannot:predicted_effector;
Pst104E137_019798	NULL	3.7674	4.16743	4.93074	4.7578	300	SECRETED:SignalP(1-18);
Pst104E137_021779	3.70258	3.81941	5.92268	8.62641	9.04687	303	SECRETED:SignalP(1-20);
Pst104E137_020403	2.88266	4.62637	5.27803	4.64287	5.07413	69	SECRETED:SignalP(1-29);
Pst104E137_001644	NULL	3.72976	4.47507	3.7499	3.28102	207	SECRETED:SignalP(1-24);
Pst104E137_014595	NULL	3.63287	5.50227	6.7002	7.63555	294	SECRETED:SignalP(1-20),ingenannot:predicted_effector;
Pst104E137_015270	3.97581	3.26038	5.09281	6.73748	6.25225	372	SECRETED:SignalP(1-19);
Pst104E137_026596	3.39927	NULL	2.91234	4.6973	5.25086	153	SECRETED:SignalP(1-29);
Pst104E137_026063	3.39711	NULL	NULL	4.17567	4.82596	1062	CAZy:CE5,COG:S,EggNog:ENOG503P7WM,SECRETED:SignalP(1-22);Cutinase;Cutinase_3;alpha/beta hydrolase;alpha/beta-Hydrolases
Pst104E137_024951	3.39563	NULL	NULL	7.78485	8.6428	135	SECRETED:SignalP(1-22);
Pst104E137_030904	3.3949	NULL	4.18444	7.02586	8.54623	687	SECRETED:SignalP(1-26);
Pst104E137_012067	NULL	3.2469	3.97117	2.76469	NULL	201	SECRETED:SignalP(1-30);
Pst104E137_006368	3.02814	3.36351	4.20067	2.53651	3.06394	174	SECRETED:SignalP(1-18);
Pst104E137_022589	3.11452	NULL	NULL	5.04856	5.73205	318	ingenannot:predicted_effector,SECRETED:SignalP(1-19);
Pst104E137_009382	NULL	2.94144	3.05322	2.59011	2.18826	1359	EggNog:ENOG503NUE1,COG:G,SECRETED:SignalP(1-34);
Pst104E137_015979	2.92178	2.82069	2.4162	NULL	2.14534	156	SECRETED:SignalP(1-21),;
Pst104E137_024081	2.43308	NULL	2.58439	3.55539	3.74202	2745	SECRETED:SignalP(1-25),EggNog:ENOG503NW1X,COG:O;HATPase_Hsp90-like;90kDa heat shock protein signature;90kDa heat shock protein signature;90kDa heat shock protein signature;90kDa heat shock protein signature;90kDa heat shock protein signature;90kDa heat shock protein signature;90kDa heat shock protein signature;Ribosomal protein S5 domain 2-like;ATPase domain of HSP90 chaperone/DNA topoisomerase I…
Pst104E137_008550	2.35668	NULL	2.70308	3.6818	3.19847	363	EggNog:ENOG503NW1X,COG:O,SECRETED:SignalP(1-25);Heat shock hsp90 proteins family signature.;ATPase domain of HSP90 chaperone/DNA topoisomerase II/histidine kinase;HEAT SHOCK PROTEIN 90 FAMILY MEMBER;90kDa heat shock protein signature;90kDa heat shock protein signature;-
