## Supplemental Table S5 for "Long-read genomics reveal extensive nuclear-specific evolution and allele-specific expression in a dikaryotic fungus"

### Sheet: Sheet1
Supplementary Data. Summary statistics of order-level transposable element annotation for each Pst104E haplotype genome
TE classification		Haplotype A				Haplotype B
class	order	full length copies	copies	coverage (bp)	% genome covered	full length copies	copies	coverage (bp)	% genome covered
Class I	DIRS	20	234	221390	0.287039	14	238	179764	0.239048
	LARD	13	166	67002	0.0868703	22	465	199930	0.265865
	LINE	20	233	213926	0.277362	13	118	143144	0.190351
	LTR	1299	12590	10993340	14.2532	1444	12747	10368401	13.7878
	SINE	12	29	7396	0.00958916	3	69	68266	0.0907794
	TRIM	96	861	224731	0.291371	80	604	108805	0.144688
	Unclassified	2	15	7030	0.00911463	3	81	52356	0.0696225
Class II	Helitron	62	1163	692793	0.898229	41	836	610412	0.81172
	MITE	685	3539	1122619	1.45551	755	4187	1295540	1.7228
	Maverick	0	0	0	0	2	2	2176	0.00289362
	TIR	1565	17750	9575618	12.4151	1487	17435	9048384	12.0324
	Unclassified	642	9785	3438323	4.4579	572	8416	2664525	3.54326
Unclassified	Unclassified	2656	17527	8266876	10.7183	2859	18181	8252730	10.9744

### Sheet: Sheet2
TE classification			Haplotype A				Haplotype B
class	order	superfamily	full length copies	copies	coverage (bp)	% genome covered	full length copies	copies	coverage (bp)	% genome covered
Class I	Class I total		1462	14128	11734815	15.2146	1579	14322	11120666	14.7881
	LTR	Gypsy	989	10079	8902187	11.542	1106	10050	8169640	10.8639
		Copia	275	2164	2019141	2.61788	296	2294	2117522	2.81586
		?	35	347	72012	0.0933659	42	403	81239	0.108031
	TRIM		96	861	224731	0.291371	80	604	108805	0.144688
	DIRS		20	234	221390	0.287039	14	238	179764	0.239048
	LINE		20	233	213926	0.277362	13	118	143144	0.190351
	LARD		13	166	67002	0.0868703	22	465	199930	0.265865
	SINE		12	29	7396	0.00958916	3	69	68266	0.0907794
	Class I Unclassified		2	15	7030	0.00911463	3	81	52356	0.0696225
Class II	Class II total		2954	32237	14829353	19.2267	2857	30876	13621037	18.1131
	TIR	hAT	369	3475	2310708	2.99591	331	3000	2019611	2.68566
		MuDR	133	1967	1436788	1.86284	118	2440	1489670	1.98095
		PIF	194	1784	1102250	1.4291	153	1766	1058009	1.40693
		Tc1	186	2159	846786	1.09789	224	2205	897857	1.19396
		CACTA	6	79	261407	0.338923	7	61	236785	0.314874
		Tc1-Mariner	3	392	159928	0.207352	1	7	4341	0.00577262
		P	31	359	122592	0.158945	25	229	63974	0.085072
		PIF-Harbinger	3	269	96234	0.124771	0	0	0	0
		?	640	7266	3238925	4.19937	628	7727	3278137	4.35923
	MITE		685	3539	1122619	1.45551	755	4187	1295540	1.7228
	Helitron		62	1163	692793	0.898229	41	836	610412	0.81172
	?	Academ	6	308	158471	0.205463	11	255	195962	0.260588
	Maverick		0	0	0	0	2	2	2176	0.00289362
	Class II Unclassified		636	9477	3279852	4.25244	561	8161	2468563	3.28267
Unclassified			2656	17527	8266876	10.7183	2859	18181	8252730	10.9744
Total			7072	63892	34831044	45.1596	7295	63379	32994433	43.8757
