## Supplemental Table S6 for "Long-read genomics reveal extensive nuclear-specific evolution and allele-specific expression in a dikaryotic fungus"

### Sheet: centromere_CDR_coordinates
centromere	centromere_start	centromere_end	centromere_length_kbp	CDR_start	CDR_end	CDR_midpoint	CDR_length_kbp
cen1A	1718007	2036434	318.427	1880671	1900126	1890398	19.455
cen1B	1679640	2024448	344.808	1865584	1893197	1879390	27.613
cen2A	2244206	2552847	308.641	2375247	2400415	2387831	25.168
cen2B	2222042	2477982	255.94	2321099	2342188	2331643	21.089
cen3A	1593990	1877227	283.237	1744378	1766144	1755261	21.766
cen3B	1462360	1757066	294.706	1495879	1514490	1505184	18.611
cen4A	1373984	1661688	287.704	1523193	1548108	1535650	24.915
cen4B	1360510	1637020	276.51	1455825	1482910	1469367	27.085
cen5A	1963324	2399107	435.783	2100887	2122363	2111625	21.476
cen5B	1989903	2199877	209.974	2051583	2080156	2065869	28.573
cen6A	2325075	2627632	302.557	2428818	2456404	2442611	27.586
cen6B	2253114	2569015	315.901	2347095	2374174	2360634	27.079
cen7A	1434064	1713521	279.457	1567859	1596190	1582024	28.331
cen7B	1458954	1700142	241.188	1577358	1600463	1588910	23.105
cen8A	1055477	1294381	238.904	1160178	1183820	1171999	23.642
cen8B	1167966	1377956	209.99	1267312	1290927	1279119	23.615
cen9A	1150502	1367818	217.316	1219789	1247441	1233615	27.652
cen9B	1231732	1482851	251.119	1338503	1373589	1356046	35.086
cen10A	774637	1010882	236.245	877259	910292	893775	33.033
cen10B	744571	1100491	355.92	935821	959425	947623	23.604
cen11A	657123	1194917	537.794	912239	943166	927702	30.927
cen11B	639298	1173308	534.01	879916	909011	894463	29.095
cen12A	1074207	1319319	245.112	1203983	1229055	1216519	25.072
cen12B	1347209	1612234	265.025	1486409	1512754	1499581	26.345
cen13A	867062	1192301	325.239	1143572	1156857	1150214	13.285
cen13B	807092	1138885	331.793	982961	1015975	999468	33.014
cen14A	1156087	1498910	342.823	1169104	1199437	1184270	30.333
cen14B	1094011	1431560	337.549	1104573	1134640	1119606	30.067
cen15A	532364	899633	367.269	733485	757343	745414	23.858
cen15B	514404	781823	267.419	661954	680253	671103	18.299
cen16A	708039	1002809	294.77	854345	878222	866283	23.877
cen16B	684647	964992	280.345	814026	843666	828846	29.64
cen17A	520320	878821	358.501	745114	765376	755245	20.262
cen17B	459377	751483	292.106	632227	647714	639970	15.487
cen18A	1158321	1413905	255.584	1238505	1256803	1247654	18.298
cen18B	1188275	1437271	248.996	1269871	1286134	1278002	16.263
