## Supplemental Table S7 for "Long-read genomics reveal extensive nuclear-specific evolution and allele-specific expression in a dikaryotic fungus"

### Sheet: covdiff_permute_P_summary_data_
chr	TE_Class:Order:Superfamily	Observed_cov_diff(centromere-noncentromere)	perm_test_p-value	perm_test_p-value_FDRcorr
chr1A	noCat	4.89838	0.0726	0.40939
chr1A	ClassII:TIR:?	7.76336	0.0032	0.0533333
chr1A	ClassI:LTR:Copia	4.29591	0.0272	0.224182
chr1A	ClassII:TIR:Tc1	-1.35523	0.1074	0.479704
chr1A	ClassII:TIR:MuDR	6.4942	0.0126	0.124615
chr1A	ClassII:TIR:PIF	-1.69166	0.1928	0.66229
chr1A	ClassII:TIR:hAT	1.59036	0.5442	1
chr1A	ClassI:LTR:Gypsy	13.6483	0.0092	0.0985714
chr1A	ClassI:TRIM:?	-0.316992	0.1788	0.630703
chr1A	ClassII:Helitron:?	-0.39045	0.1378	0.543947
chr1A	ClassII:?:?	2.72896	0.0682	0.403816
chr1A	ClassII:TIR:P	-0.454162	0.2954	0.841132
chr1A	ClassI:LINE:?	-0.0370316	0.8246	1
chr1A	ClassII:?:Academ	-0.156263	0.451	0.986143
chr1A	ClassII:TIR:Tc1-Mariner	-0.192481	0.405	0.96189
chr1A	ClassII:TIR:PIF-Harbinger	0.0274083	0.6694	1
chr1A	ClassII:MITE:?	1.06976	0.0982	0.467619
chr1A	ClassI:LTR:?	0.0909031	0.367	0.935694
chr1A	ClassI:SINE:?	-0.00889364	0.9998	1
chr1A	ClassI:DIRS:DIRS	1.11607	0.0342	0.25438
chr1A	ClassII:Helitron:Helitron	2.49411	0.0746	0.40939
chr1A	ClassI:LARD:?	-0.0802306	0.8444	1
chr1A	ClassI:?:?	0	1	1
chr1A	ClassII:TIR:CACTA	-0.0610633	0.952	1
chr1A	ClassII:Maverick:?	0	1	1
chr1B	noCat	-0.581604	0.8138	1
chr1B	ClassII:TIR:?	8.29157	0.0002	0.00642857
chr1B	ClassI:LTR:Copia	2.44725	0.106	0.479704
chr1B	ClassII:TIR:Tc1	-1.29537	0.0662	0.39457
chr1B	ClassII:TIR:MuDR	6.00214	0.004	0.0610169
chr1B	ClassII:TIR:PIF	-1.24929	0.4072	0.96189
chr1B	ClassII:TIR:hAT	0.115358	0.9482	1
chr1B	ClassI:LTR:Gypsy	18.3188	0	0
chr1B	ClassI:TRIM:?	-0.491011	0.3494	0.92217
chr1B	ClassII:Helitron:?	-0.735624	0.2716	0.796221
chr1B	ClassII:?:?	0.482414	0.7298	1
chr1B	ClassII:TIR:P	-0.127262	0.3756	0.944123
chr1B	ClassI:LINE:?	-0.108988	0.9374	1
chr1B	ClassII:?:Academ	-0.0440193	0.5188	1
chr1B	ClassII:TIR:Tc1-Mariner	0	1	1
chr1B	ClassII:TIR:PIF-Harbinger	0	1	1
chr1B	ClassII:MITE:?	-0.0176678	0.977	1
chr1B	ClassI:LTR:?	0.228815	0.1004	0.473089
chr1B	ClassI:SINE:?	-0.0149638	0.9132	1
chr1B	ClassI:DIRS:DIRS	0.547248	0.1036	0.478154
chr1B	ClassII:Helitron:Helitron	1.93524	0.0728	0.40939
chr1B	ClassI:LARD:?	-0.496814	0.4468	0.986143
chr1B	ClassI:?:?	-0.0789414	0.8978	1
chr1B	ClassII:TIR:CACTA	6.28356	0.0052	0.0698507
chr1B	ClassII:Maverick:?	0	1	1
chr2A	noCat	1.55883	0.5846	1
chr2A	ClassII:TIR:?	3.29506	0.0788	0.417176
chr2A	ClassI:LTR:Copia	6.44734	0.0066	0.0792
chr2A	ClassII:TIR:Tc1	-0.944808	0.3074	0.861869
chr2A	ClassII:TIR:MuDR	9.13727	0.0004	0.01
chr2A	ClassII:TIR:PIF	1.11263	0.363	0.934261
chr2A	ClassII:TIR:hAT	2.36088	0.2298	0.730813
chr2A	ClassI:LTR:Gypsy	24.9206	0	0
chr2A	ClassI:TRIM:?	0.333045	0.2826	0.81172
chr2A	ClassII:Helitron:?	-0.538742	0.204	0.685075
chr2A	ClassII:?:?	2.81217	0.0292	0.236757
chr2A	ClassII:TIR:P	-0.0984459	0.4294	0.98157
chr2A	ClassI:LINE:?	-0.356591	0.7376	1
chr2A	ClassII:?:Academ	-0.310481	0.8092	1
chr2A	ClassII:TIR:Tc1-Mariner	-0.33165	0.3436	0.917626
chr2A	ClassII:TIR:PIF-Harbinger	-0.00278143	0.973	1
chr2A	ClassII:MITE:?	2.04424	0.0198	0.185625
chr2A	ClassI:LTR:?	0.105297	0.1626	0.601967
chr2A	ClassI:SINE:?	-0.0010336	1	1
chr2A	ClassI:DIRS:DIRS	-0.536987	0.7754	1
chr2A	ClassII:Helitron:Helitron	-0.53921	0.586	1
chr2A	ClassI:LARD:?	0.0146211	0.9254	1
chr2A	ClassI:?:?	0	1	1
chr2A	ClassII:TIR:CACTA	-0.480997	0.9482	1
chr2A	ClassII:Maverick:?	0	1	1
chr2B	noCat	5.38346	0.107	0.479704
chr2B	ClassII:TIR:?	0.416084	0.8956	1
chr2B	ClassI:LTR:Copia	7.13379	0.0034	0.0546429
chr2B	ClassII:TIR:Tc1	-0.796161	0.5106	1
chr2B	ClassII:TIR:MuDR	-0.772108	0.6928	1
chr2B	ClassII:TIR:PIF	0.410302	0.771	1
chr2B	ClassII:TIR:hAT	0.0385401	0.9828	1
chr2B	ClassI:LTR:Gypsy	14.2161	0.0034	0.0546429
chr2B	ClassI:TRIM:?	-0.130129	0.489	1
chr2B	ClassII:Helitron:?	-0.676528	0.4404	0.98597
chr2B	ClassII:?:?	-0.804511	0.5316	1
chr2B	ClassII:TIR:P	-0.102661	0.6312	1
chr2B	ClassI:LINE:?	-0.378483	0.8758	1
chr2B	ClassII:?:Academ	-0.602212	0.491	1
chr2B	ClassII:TIR:Tc1-Mariner	0	1	1
chr2B	ClassII:TIR:PIF-Harbinger	0	1	1
chr2B	ClassII:MITE:?	-1.16513	0.1226	0.518028
chr2B	ClassI:LTR:?	0.107522	0.4716	0.991469
chr2B	ClassI:SINE:?	0.0717062	0.091	0.449508
chr2B	ClassI:DIRS:DIRS	0.411498	0.1424	0.556364
chr2B	ClassII:Helitron:Helitron	-0.218076	0.5408	1
chr2B	ClassI:LARD:?	-0.124394	0.5142	1
chr2B	ClassI:?:?	-0.108294	0.824	1
chr2B	ClassII:TIR:CACTA	-0.823677	0.9074	1
chr2B	ClassII:Maverick:?	-0.0425666	0.9996	1
chr3A	noCat	-3.02123	0.3712	0.94107
chr3A	ClassII:TIR:?	5.8887	0.0176	0.166737
chr3A	ClassI:LTR:Copia	-1.1407	0.6214	1
chr3A	ClassII:TIR:Tc1	-1.64033	0.095	0.459677
chr3A	ClassII:TIR:MuDR	2.86958	0.035	0.258197
chr3A	ClassII:TIR:PIF	-1.23231	0.1282	0.522081
chr3A	ClassII:TIR:hAT	6.67969	0.004	0.0610169
chr3A	ClassI:LTR:Gypsy	24.9515	0.0002	0.00642857
chr3A	ClassI:TRIM:?	-0.411454	0.3376	0.904286
chr3A	ClassII:Helitron:?	0.843648	0.5854	1
chr3A	ClassII:?:?	1.91526	0.1976	0.669248
chr3A	ClassII:TIR:P	-0.0920268	0.6338	1
chr3A	ClassI:LINE:?	0.420484	0.074	0.40939
chr3A	ClassII:?:Academ	-0.393196	0.4548	0.986143
chr3A	ClassII:TIR:Tc1-Mariner	-0.626308	0.212	0.701471
chr3A	ClassII:TIR:PIF-Harbinger	-0.0166292	0.873	1
chr3A	ClassII:MITE:?	-0.281237	0.6872	1
chr3A	ClassI:LTR:?	-0.0843644	0.5966	1
chr3A	ClassI:SINE:?	-0.001002	1	1
chr3A	ClassI:DIRS:DIRS	0.343656	0.2254	0.7245
chr3A	ClassII:Helitron:Helitron	1.20102	0.1082	0.479704
chr3A	ClassI:LARD:?	-0.0267396	0.8222	1
chr3A	ClassI:?:?	0	1	1
chr3A	ClassII:TIR:CACTA	-0.125761	0.7986	1
chr3A	ClassII:Maverick:?	0	1	1
chr3B	noCat	4.59308	0.1372	0.543947
chr3B	ClassII:TIR:?	0.748921	0.6742	1
chr3B	ClassI:LTR:Copia	0.289595	0.8838	1
chr3B	ClassII:TIR:Tc1	-1.79977	0.0728	0.40939
chr3B	ClassII:TIR:MuDR	3.48045	0.045	0.297794
chr3B	ClassII:TIR:PIF	-1.35915	0.2376	0.744291
chr3B	ClassII:TIR:hAT	3.65915	0.041	0.290769
chr3B	ClassI:LTR:Gypsy	18.1536	0.003	0.0533333
chr3B	ClassI:TRIM:?	-0.312605	0.168	0.609677
chr3B	ClassII:Helitron:?	1.37221	0.1594	0.594298
chr3B	ClassII:?:?	-1.87684	0.2194	0.710288
chr3B	ClassII:TIR:P	-0.0923259	0.6358	1
chr3B	ClassI:LINE:?	-0.035988	0.949	1
chr3B	ClassII:?:Academ	-0.74468	0.5142	1
chr3B	ClassII:TIR:Tc1-Mariner	-0.0230916	0.9998	1
chr3B	ClassII:TIR:PIF-Harbinger	0	1	1
chr3B	ClassII:MITE:?	-0.280914	0.6608	1
chr3B	ClassI:LTR:?	0.0450372	0.6534	1
chr3B	ClassI:SINE:?	-0.0201468	0.905	1
chr3B	ClassI:DIRS:DIRS	0.585631	0.1262	0.522081
chr3B	ClassII:Helitron:Helitron	0.56796	0.1088	0.48
chr3B	ClassI:LARD:?	0.308633	0.6264	1
chr3B	ClassI:?:?	-0.0802622	0.8968	1
chr3B	ClassII:TIR:CACTA	1.07547	0.0568	0.36125
chr3B	ClassII:Maverick:?	0	1	1
chr4A	noCat	0.936963	0.8204	1
chr4A	ClassII:TIR:?	1.09497	0.5744	1
chr4A	ClassI:LTR:Copia	1.85836	0.469	0.989368
chr4A	ClassII:TIR:Tc1	0.80998	0.2072	0.690667
chr4A	ClassII:TIR:MuDR	7.86435	0.0026	0.0497872
chr4A	ClassII:TIR:PIF	-0.252328	0.876	1
chr4A	ClassII:TIR:hAT	0.0717593	0.9686	1
chr4A	ClassI:LTR:Gypsy	7.95094	0.0882	0.441
chr4A	ClassI:TRIM:?	0.121825	0.6394	1
chr4A	ClassII:Helitron:?	-0.478775	0.2486	0.760271
chr4A	ClassII:?:?	1.68738	0.2532	0.767273
chr4A	ClassII:TIR:P	-0.171283	0.5242	1
chr4A	ClassI:LINE:?	3.84028	0.0056	0.0730435
chr4A	ClassII:?:Academ	-0.103269	0.4998	1
chr4A	ClassII:TIR:Tc1-Mariner	-0.190572	0.3816	0.954
chr4A	ClassII:TIR:PIF-Harbinger	-0.0769173	0.5816	1
chr4A	ClassII:MITE:?	0.450791	0.5614	1
chr4A	ClassI:LTR:?	-0.109461	0.4092	0.964084
chr4A	ClassI:SINE:?	0	1	1
chr4A	ClassI:DIRS:DIRS	0.991739	0.0876	0.441
chr4A	ClassII:Helitron:Helitron	1.13216	0.0076	0.0876923
chr4A	ClassI:LARD:?	-0.0740859	0.942	1
chr4A	ClassI:?:?	0	1	1
chr4A	ClassII:TIR:CACTA	-0.835684	0.9064	1
chr4A	ClassII:Maverick:?	0	1	1
chr4B	noCat	4.62241	0.1072	0.479704
chr4B	ClassII:TIR:?	2.34037	0.2236	0.72129
chr4B	ClassI:LTR:Copia	4.37106	0.0572	0.36125
chr4B	ClassII:TIR:Tc1	0.482763	0.6088	1
chr4B	ClassII:TIR:MuDR	12.0593	0.0004	0.01
chr4B	ClassII:TIR:PIF	-0.442175	0.8006	1
chr4B	ClassII:TIR:hAT	4.83625	0.041	0.290769
chr4B	ClassI:LTR:Gypsy	19.2326	0.0008	0.0184615
chr4B	ClassI:TRIM:?	-0.196006	0.3466	0.92217
chr4B	ClassII:Helitron:?	2.03821	0.0334	0.25438
chr4B	ClassII:?:?	-0.174932	0.9304	1
chr4B	ClassII:TIR:P	-0.0778112	0.841	1
chr4B	ClassI:LINE:?	-0.225084	0.9492	1
chr4B	ClassII:?:Academ	-0.0697033	0.701	1
chr4B	ClassII:TIR:Tc1-Mariner	-0.00919697	1	1
chr4B	ClassII:TIR:PIF-Harbinger	0	1	1
chr4B	ClassII:MITE:?	0.233314	0.705	1
chr4B	ClassI:LTR:?	-0.18398	0.3858	0.959171
chr4B	ClassI:SINE:?	-0.0218831	0.911	1
chr4B	ClassI:DIRS:DIRS	-0.106685	0.8924	1
chr4B	ClassII:Helitron:Helitron	-0.350715	0.4686	0.989368
chr4B	ClassI:LARD:?	0.434258	0.1138	0.492404
chr4B	ClassI:?:?	-0.00102861	1	1
chr4B	ClassII:TIR:CACTA	-0.272893	1	1
chr4B	ClassII:Maverick:?	0	1	1
chr5A	noCat	7.9641	0.0032	0.0533333
chr5A	ClassII:TIR:?	3.69767	0.0214	0.194545
chr5A	ClassI:LTR:Copia	0.890912	0.596	1
chr5A	ClassII:TIR:Tc1	-0.449536	0.5674	1
chr5A	ClassII:TIR:MuDR	2.69442	0.034	0.25438
chr5A	ClassII:TIR:PIF	-0.430228	0.7372	1
chr5A	ClassII:TIR:hAT	1.04545	0.5468	1
chr5A	ClassI:LTR:Gypsy	10.7542	0.0116	0.117303
chr5A	ClassI:TRIM:?	-0.0804674	0.759	1
chr5A	ClassII:Helitron:?	-1.0732	0.1722	0.62136
chr5A	ClassII:?:?	4.60165	0.004	0.0610169
chr5A	ClassII:TIR:P	-0.693799	0.1942	0.664563
chr5A	ClassI:LINE:?	-0.287492	0.3984	0.96189
chr5A	ClassII:?:Academ	-0.327424	0.2778	0.810291
chr5A	ClassII:TIR:Tc1-Mariner	-0.154793	0.6556	1
chr5A	ClassII:TIR:PIF-Harbinger	-0.020721	0.749	1
chr5A	ClassII:MITE:?	0.35069	0.5002	1
chr5A	ClassI:LTR:?	-0.0337017	0.8516	1
chr5A	ClassI:SINE:?	-0.00348412	1	1
chr5A	ClassI:DIRS:DIRS	-0.230807	0.4536	0.986143
chr5A	ClassII:Helitron:Helitron	-0.3344	0.478	0.993533
chr5A	ClassI:LARD:?	-0.0680551	0.5542	1
chr5A	ClassI:?:?	0	1	1
chr5A	ClassII:TIR:CACTA	0.350217	0	0
chr5A	ClassII:Maverick:?	0	1	1
chr5B	noCat	0.49285	0.888	1
chr5B	ClassII:TIR:?	0.752738	0.7366	1
chr5B	ClassI:LTR:Copia	-3.00647	0.233	0.735789
chr5B	ClassII:TIR:Tc1	-1.20951	0.0878	0.441
chr5B	ClassII:TIR:MuDR	2.82792	0.0852	0.435682
chr5B	ClassII:TIR:PIF	-1.33235	0.4454	0.986143
chr5B	ClassII:TIR:hAT	2.10841	0.3372	0.904286
chr5B	ClassI:LTR:Gypsy	16.7626	0.0064	0.0792
chr5B	ClassI:TRIM:?	-0.0812676	0.5454	1
chr5B	ClassII:Helitron:?	5.28439	0.005	0.0692308
chr5B	ClassII:?:?	-0.0531297	0.9714	1
chr5B	ClassII:TIR:P	-0.041688	0.8092	1
chr5B	ClassI:LINE:?	-0.204432	0.7738	1
chr5B	ClassII:?:Academ	1.82552	0.085	0.435682
chr5B	ClassII:TIR:Tc1-Mariner	0	1	1
chr5B	ClassII:TIR:PIF-Harbinger	0	1	1
chr5B	ClassII:MITE:?	-1.31407	0.2432	0.749589
chr5B	ClassI:LTR:?	0.438191	0.0116	0.117303
chr5B	ClassI:SINE:?	-0.0251547	0.8964	1
chr5B	ClassI:DIRS:DIRS	-0.21702	0.5482	1
chr5B	ClassII:Helitron:Helitron	-0.170912	0.8042	1
chr5B	ClassI:LARD:?	-0.536057	0.407	0.96189
chr5B	ClassI:?:?	-0.120033	0.7638	1
chr5B	ClassII:TIR:CACTA	0.924731	0	0
chr5B	ClassII:Maverick:?	0	1	1
chr6A	noCat	2.32397	0.6646	1
chr6A	ClassII:TIR:?	1.4884	0.4306	0.98157
chr6A	ClassI:LTR:Copia	0.441616	0.843	1
chr6A	ClassII:TIR:Tc1	7.10376	0	0
chr6A	ClassII:TIR:MuDR	2.91886	0.0174	0.166596
chr6A	ClassII:TIR:PIF	0.470729	0.7962	1
chr6A	ClassII:TIR:hAT	-0.639418	0.7324	1
chr6A	ClassI:LTR:Gypsy	18.2044	0.0002	0.00642857
chr6A	ClassI:TRIM:?	0.189802	0.5832	1
chr6A	ClassII:Helitron:?	-0.831987	0.2972	0.841132
chr6A	ClassII:?:?	-12.1415	0.0988	0.468
chr6A	ClassII:TIR:P	-0.258196	0.3688	0.937627
chr6A	ClassI:LINE:?	-0.249094	0.6238	1
chr6A	ClassII:?:Academ	-0.32259	0.429	0.98157
chr6A	ClassII:TIR:Tc1-Mariner	-1.03413	0.365	0.934261
chr6A	ClassII:TIR:PIF-Harbinger	-0.0566707	0.628	1
chr6A	ClassII:MITE:?	-0.493434	0.4108	0.965326
chr6A	ClassI:LTR:?	-0.0755678	0.7726	1
chr6A	ClassI:SINE:?	-0.00119167	0.9998	1
chr6A	ClassI:DIRS:DIRS	0.454629	0.072	0.40939
chr6A	ClassII:Helitron:Helitron	0.177694	0.4726	0.991469
chr6A	ClassI:LARD:?	0.183128	0.1672	0.609677
chr6A	ClassI:?:?	0	1	1
chr6A	ClassII:TIR:CACTA	-0.468151	0.9942	1
chr6A	ClassII:Maverick:?	0	1	1
chr6B	noCat	5.80727	0.016	0.154839
chr6B	ClassII:TIR:?	0.570866	0.7628	1
chr6B	ClassI:LTR:Copia	-2.60227	0.309	0.863665
chr6B	ClassII:TIR:Tc1	6.83249	0	0
chr6B	ClassII:TIR:MuDR	2.71546	0.083	0.42931
chr6B	ClassII:TIR:PIF	-0.889269	0.483	0.997018
chr6B	ClassII:TIR:hAT	5.88419	0.0412	0.290769
chr6B	ClassI:LTR:Gypsy	9.89276	0.1674	0.609677
chr6B	ClassI:TRIM:?	-0.121257	0.2822	0.81172
chr6B	ClassII:Helitron:?	-0.533457	0.3188	0.872097
chr6B	ClassII:?:?	-1.50886	0.2514	0.764392
chr6B	ClassII:TIR:P	-0.12963	0.4374	0.98415
chr6B	ClassI:LINE:?	-0.24718	0.8944	1
chr6B	ClassII:?:Academ	-0.217264	0.7784	1
chr6B	ClassII:TIR:Tc1-Mariner	0	1	1
chr6B	ClassII:TIR:PIF-Harbinger	0	1	1
chr6B	ClassII:MITE:?	-1.96128	0.0408	0.290769
chr6B	ClassI:LTR:?	0.0303675	0.7926	1
chr6B	ClassI:SINE:?	0.121874	0.0634	0.385541
chr6B	ClassI:DIRS:DIRS	0.54662	0.1842	0.637615
chr6B	ClassII:Helitron:Helitron	0.184361	0.8618	1
chr6B	ClassI:LARD:?	-0.104016	0.721	1
chr6B	ClassI:?:?	0.775362	0.0064	0.0792
chr6B	ClassII:TIR:CACTA	1.1045	0.1242	0.519907
chr6B	ClassII:Maverick:?	0	1	1
chr7A	noCat	9.52022	0.0098	0.102558
chr7A	ClassII:TIR:?	1.71352	0.4278	0.98157
chr7A	ClassI:LTR:Copia	7.21151	0.0016	0.0342857
chr7A	ClassII:TIR:Tc1	1.58628	0.0514	0.332806
chr7A	ClassII:TIR:MuDR	-1.71934	0.2192	0.710288
chr7A	ClassII:TIR:PIF	-0.943085	0.4566	0.986143
chr7A	ClassII:TIR:hAT	-2.41314	0.218	0.710288
chr7A	ClassI:LTR:Gypsy	22.6009	0.0004	0.01
chr7A	ClassI:TRIM:?	-0.470214	0.2314	0.73331
chr7A	ClassII:Helitron:?	-0.109842	0.9462	1
chr7A	ClassII:?:?	0.389814	0.8114	1
chr7A	ClassII:TIR:P	-0.169357	0.475	0.993533
chr7A	ClassI:LINE:?	-0.160997	0.594	1
chr7A	ClassII:?:Academ	-0.487109	0.636	1
chr7A	ClassII:TIR:Tc1-Mariner	-0.183843	0.5084	1
chr7A	ClassII:TIR:PIF-Harbinger	-0.0664574	0.525	1
chr7A	ClassII:MITE:?	0.305389	0.6556	1
chr7A	ClassI:LTR:?	0.169067	0.115	0.493934
chr7A	ClassI:SINE:?	-0.00219287	1	1
chr7A	ClassI:DIRS:DIRS	-0.218649	0.835	1
chr7A	ClassII:Helitron:Helitron	-0.460284	0.4	0.96189
chr7A	ClassI:LARD:?	-0.0343251	0.7298	1
chr7A	ClassI:?:?	-0.00123069	1	1
chr7A	ClassII:TIR:CACTA	-0.000850297	1	1
chr7A	ClassII:Maverick:?	0	1	1
chr7B	noCat	1.05982	0.7858	1
chr7B	ClassII:TIR:?	-1.37654	0.4242	0.98157
chr7B	ClassI:LTR:Copia	6.64278	0.0096	0.101647
chr7B	ClassII:TIR:Tc1	4.50806	0.0032	0.0533333
chr7B	ClassII:TIR:MuDR	-1.47616	0.4258	0.98157
chr7B	ClassII:TIR:PIF	-1.66272	0.2264	0.725125
chr7B	ClassII:TIR:hAT	0.647372	0.7332	1
chr7B	ClassI:LTR:Gypsy	28.7077	0	0
chr7B	ClassI:TRIM:?	-0.125181	0.6024	1
chr7B	ClassII:Helitron:?	-0.233795	0.9576	1
chr7B	ClassII:?:?	0.363617	0.8238	1
chr7B	ClassII:TIR:P	-0.115487	0.7018	1
chr7B	ClassI:LINE:?	-0.02794	0.8306	1
chr7B	ClassII:?:Academ	0.0823867	0.9476	1
chr7B	ClassII:TIR:Tc1-Mariner	0	1	1
chr7B	ClassII:TIR:PIF-Harbinger	0	1	1
chr7B	ClassII:MITE:?	0.374186	0.6138	1
chr7B	ClassI:LTR:?	0.266375	0.0734	0.40939
chr7B	ClassI:SINE:?	-0.0212865	0.9548	1
chr7B	ClassI:DIRS:DIRS	-0.291789	0.7978	1
chr7B	ClassII:Helitron:Helitron	-0.430349	0.4004	0.96189
chr7B	ClassI:LARD:?	-0.137619	0.2632	0.784328
chr7B	ClassI:?:?	-0.121696	0.9806	1
chr7B	ClassII:TIR:CACTA	-0.0127904	0	0
chr7B	ClassII:Maverick:?	0	1	1
chr8A	noCat	21.4088	0.0004	0.01
chr8A	ClassII:TIR:?	1.13264	0.6988	1
chr8A	ClassI:LTR:Copia	7.75545	0.009	0.0985714
chr8A	ClassII:TIR:Tc1	2.05364	0.0432	0.292331
chr8A	ClassII:TIR:MuDR	1.97177	0.0732	0.40939
chr8A	ClassII:TIR:PIF	-1.2581	0.4872	1
chr8A	ClassII:TIR:hAT	-1.39826	0.5456	1
chr8A	ClassI:LTR:Gypsy	10.7212	0.0308	0.242609
chr8A	ClassI:TRIM:?	-0.271496	0.4324	0.982519
chr8A	ClassII:Helitron:?	0.379528	0.7812	1
chr8A	ClassII:?:?	0.12293	0.9266	1
chr8A	ClassII:TIR:P	-0.175039	0.5428	1
chr8A	ClassI:LINE:?	-0.195129	0.7178	1
chr8A	ClassII:?:Academ	-0.168263	0.5934	1
chr8A	ClassII:TIR:Tc1-Mariner	0.432375	0.1236	0.519813
chr8A	ClassII:TIR:PIF-Harbinger	-0.0362906	0.7628	1
chr8A	ClassII:MITE:?	-0.99375	0.1034	0.478154
chr8A	ClassI:LTR:?	-0.105989	0.4244	0.98157
chr8A	ClassI:SINE:?	-0.00353074	1	1
chr8A	ClassI:DIRS:DIRS	-0.101398	0.9328	1
chr8A	ClassII:Helitron:Helitron	1.01993	0.042	0.290769
chr8A	ClassI:LARD:?	-0.0343912	0.6502	1
chr8A	ClassI:?:?	0	1	1
chr8A	ClassII:TIR:CACTA	-0.000849165	1	1
chr8A	ClassII:Maverick:?	0	1	1
chr8B	noCat	9.85808	0.0074	0.0864935
chr8B	ClassII:TIR:?	1.48576	0.5302	1
chr8B	ClassI:LTR:Copia	11.172	0.0006	0.0145946
chr8B	ClassII:TIR:Tc1	1.49376	0.0726	0.40939
chr8B	ClassII:TIR:MuDR	0.850737	0.5024	1
chr8B	ClassII:TIR:PIF	0.359338	0.8678	1
chr8B	ClassII:TIR:hAT	1.12159	0.604	1
chr8B	ClassI:LTR:Gypsy	21.7958	0.0026	0.0497872
chr8B	ClassI:TRIM:?	-0.24594	0.3856	0.959171
chr8B	ClassII:Helitron:?	-0.643278	0.5096	1
chr8B	ClassII:?:?	-2.89971	0.0776	0.417176
chr8B	ClassII:TIR:P	-0.140414	0.6802	1
chr8B	ClassI:LINE:?	-0.263042	0.8802	1
chr8B	ClassII:?:Academ	-0.226427	0.6766	1
chr8B	ClassII:TIR:Tc1-Mariner	0	1	1
chr8B	ClassII:TIR:PIF-Harbinger	0	1	1
chr8B	ClassII:MITE:?	0.00329475	0.9974	1
chr8B	ClassI:LTR:?	-0.144644	0.4072	0.96189
chr8B	ClassI:SINE:?	0	1	1
chr8B	ClassI:DIRS:DIRS	0.220392	0.8074	1
chr8B	ClassII:Helitron:Helitron	1.24916	0.023	0.204706
chr8B	ClassI:LARD:?	-0.261314	0.396	0.96189
chr8B	ClassI:?:?	-0.185876	0.8614	1
chr8B	ClassII:TIR:CACTA	-0.196996	0	0
chr8B	ClassII:Maverick:?	0	1	1
chr9A	noCat	2.85865	0.404	0.96189
chr9A	ClassII:TIR:?	1.27768	0.6604	1
chr9A	ClassI:LTR:Copia	-0.635675	0.7526	1
chr9A	ClassII:TIR:Tc1	0.24003	0.6524	1
chr9A	ClassII:TIR:MuDR	0.828645	0.7004	1
chr9A	ClassII:TIR:PIF	-1.77135	0.183	0.637615
chr9A	ClassII:TIR:hAT	4.29871	0.044	0.295522
chr9A	ClassI:LTR:Gypsy	21.3116	0.0012	0.0263415
chr9A	ClassI:TRIM:?	-0.117585	0.7718	1
chr9A	ClassII:Helitron:?	-0.765432	0.3766	0.944123
chr9A	ClassII:?:?	6.34207	0.0204	0.187347
chr9A	ClassII:TIR:P	-0.170337	0.5896	1
chr9A	ClassI:LINE:?	5.83991	0.0042	0.063
chr9A	ClassII:?:Academ	0.214501	0.158	0.5925
chr9A	ClassII:TIR:Tc1-Mariner	-0.280386	0.4308	0.98157
chr9A	ClassII:TIR:PIF-Harbinger	-0.0438955	0.7706	1
chr9A	ClassII:MITE:?	-1.82489	0.063	0.385541
chr9A	ClassI:LTR:?	-0.0877764	0.7802	1
chr9A	ClassI:SINE:?	0	1	1
chr9A	ClassI:DIRS:DIRS	0.198315	0.799	1
chr9A	ClassII:Helitron:Helitron	-0.566414	0.7012	1
chr9A	ClassI:LARD:?	-0.0848538	0.6586	1
chr9A	ClassI:?:?	0	1	1
chr9A	ClassII:TIR:CACTA	-1.39902	0.6324	1
chr9A	ClassII:Maverick:?	0	1	1
chr9B	noCat	-0.0685719	0.9876	1
chr9B	ClassII:TIR:?	5.32992	0.0818	0.425549
chr9B	ClassI:LTR:Copia	0.324587	0.8904	1
chr9B	ClassII:TIR:Tc1	0.0922875	0.9118	1
chr9B	ClassII:TIR:MuDR	2.60104	0.281	0.81172
chr9B	ClassII:TIR:PIF	-1.46197	0.4576	0.986143
chr9B	ClassII:TIR:hAT	6.32432	0.0046	0.0667742
chr9B	ClassI:LTR:Gypsy	18.5823	0.0004	0.01
chr9B	ClassI:TRIM:?	-0.29505	0.0786	0.417176
chr9B	ClassII:Helitron:?	-0.321939	0.4474	0.986143
chr9B	ClassII:?:?	3.72477	0.0746	0.40939
chr9B	ClassII:TIR:P	-0.143552	0.6284	1
chr9B	ClassI:LINE:?	1.10622	0.0576	0.36125
chr9B	ClassII:?:Academ	1.80319	0.1454	0.564052
chr9B	ClassII:TIR:Tc1-Mariner	0	1	1
chr9B	ClassII:TIR:PIF-Harbinger	0	1	1
chr9B	ClassII:MITE:?	-1.7559	0.097	0.464362
chr9B	ClassI:LTR:?	-0.104552	0.5356	1
chr9B	ClassI:SINE:?	-0.0106948	0.9566	1
chr9B	ClassI:DIRS:DIRS	0.020203	0.998	1
chr9B	ClassII:Helitron:Helitron	-0.825926	0.4694	0.989368
chr9B	ClassI:LARD:?	0.43926	0.1726	0.62136
chr9B	ClassI:?:?	-0.0675705	0.9996	1
chr9B	ClassII:TIR:CACTA	-0.472001	0.997	1
chr9B	ClassII:Maverick:?	0	1	1
chr10A	noCat	2.7027	0.3896	0.960658
chr10A	ClassII:TIR:?	6.58699	0.0364	0.266341
chr10A	ClassI:LTR:Copia	8.49178	0.002	0.0409091
chr10A	ClassII:TIR:Tc1	-1.05911	0.218	0.710288
chr10A	ClassII:TIR:MuDR	-0.178359	0.9378	1
chr10A	ClassII:TIR:PIF	1.15924	0.4582	0.986143
chr10A	ClassII:TIR:hAT	1.33919	0.5954	1
chr10A	ClassI:LTR:Gypsy	8.93232	0.1112	0.483478
chr10A	ClassI:TRIM:?	0.0226824	0.9474	1
chr10A	ClassII:Helitron:?	-0.303804	0.3036	0.856552
chr10A	ClassII:?:?	1.00819	0.477	0.993533
chr10A	ClassII:TIR:P	-0.0985483	0.6096	1
chr10A	ClassI:LINE:?	-0.204852	0.56	1
chr10A	ClassII:?:Academ	-0.337175	0.454	0.986143
chr10A	ClassII:TIR:Tc1-Mariner	-0.509226	0.3962	0.96189
chr10A	ClassII:TIR:PIF-Harbinger	-0.0427972	0.5732	1
chr10A	ClassII:MITE:?	-0.179937	0.83	1
chr10A	ClassI:LTR:?	0.211787	0.1302	0.527838
chr10A	ClassI:SINE:?	-0.00104359	1	1
chr10A	ClassI:DIRS:DIRS	-0.716758	0.591	1
chr10A	ClassII:Helitron:Helitron	-0.22793	0.4538	0.986143
chr10A	ClassI:LARD:?	-0.0115486	0.9312	1
chr10A	ClassI:?:?	-0.0393719	0.86	1
chr10A	ClassII:TIR:CACTA	0	1	1
chr10A	ClassII:Maverick:?	0	1	1
chr10B	noCat	-1.90374	0.525	1
chr10B	ClassII:TIR:?	3.71306	0.0432	0.292331
chr10B	ClassI:LTR:Copia	5.67106	0.0136	0.133043
chr10B	ClassII:TIR:Tc1	-1.30057	0.1342	0.5384
chr10B	ClassII:TIR:MuDR	0.550999	0.7618	1
chr10B	ClassII:TIR:PIF	1.0037	0.4458	0.986143
chr10B	ClassII:TIR:hAT	-1.0381	0.4974	1
chr10B	ClassI:LTR:Gypsy	1.23517	0.7926	1
chr10B	ClassI:TRIM:?	0.188288	0.1388	0.545502
chr10B	ClassII:Helitron:?	-0.211667	0.3148	0.870736
chr10B	ClassII:?:?	-1.0753	0.1786	0.630703
chr10B	ClassII:TIR:P	-0.0416481	0.708	1
chr10B	ClassI:LINE:?	-0.125668	0.7616	1
chr10B	ClassII:?:Academ	-0.336901	0.4504	0.986143
chr10B	ClassII:TIR:Tc1-Mariner	0	1	1
chr10B	ClassII:TIR:PIF-Harbinger	0	1	1
chr10B	ClassII:MITE:?	-1.20116	0.0726	0.40939
chr10B	ClassI:LTR:?	0.108797	0.5886	1
chr10B	ClassI:SINE:?	-0.00820415	1	1
chr10B	ClassI:DIRS:DIRS	-0.20105	0.61	1
chr10B	ClassII:Helitron:Helitron	-0.863511	0.1978	0.669248
chr10B	ClassI:LARD:?	-0.308479	0.462	0.987648
chr10B	ClassI:?:?	-0.0963746	0.9416	1
chr10B	ClassII:TIR:CACTA	3.4199	0	0
chr10B	ClassII:Maverick:?	0	1	1
chr11A	noCat	-6.13195	0.0274	0.224182
chr11A	ClassII:TIR:?	0.0902081	0.9692	1
chr11A	ClassI:LTR:Copia	-2.18353	0.1356	0.54
chr11A	ClassII:TIR:Tc1	-0.869669	0.2714	0.796221
chr11A	ClassII:TIR:MuDR	-0.266909	0.7732	1
chr11A	ClassII:TIR:PIF	-1.04738	0.3048	0.85725
chr11A	ClassII:TIR:hAT	2.6331	0.108	0.479704
chr11A	ClassI:LTR:Gypsy	12.7155	0.0024	0.048
chr11A	ClassI:TRIM:?	-0.305655	0.5468	1
chr11A	ClassII:Helitron:?	-1.12274	0.2114	0.701471
chr11A	ClassII:?:?	-0.839898	0.4264	0.98157
chr11A	ClassII:TIR:P	-0.0750247	0.3342	0.900539
chr11A	ClassI:LINE:?	2.68426	0.045	0.297794
chr11A	ClassII:?:Academ	-0.0679489	0.6298	1
chr11A	ClassII:TIR:Tc1-Mariner	-0.155763	0.4986	1
chr11A	ClassII:TIR:PIF-Harbinger	-0.283292	0.1998	0.673483
chr11A	ClassII:MITE:?	-0.319828	0.6262	1
chr11A	ClassI:LTR:?	-0.0787516	0.28	0.81172
chr11A	ClassI:SINE:?	0.0717606	0.1258	0.522081
chr11A	ClassI:DIRS:DIRS	1.55567	0.0904	0.449503
chr11A	ClassII:Helitron:Helitron	0.871244	0.0066	0.0792
chr11A	ClassI:LARD:?	-0.105067	0.7464	1
chr11A	ClassI:?:?	0.265902	0	0
chr11A	ClassII:TIR:CACTA	4.23928	0.0004	0.01
chr11A	ClassII:Maverick:?	0	1	1
chr11B	noCat	-6.7019	0.0028	0.0525
chr11B	ClassII:TIR:?	-0.507081	0.8168	1
chr11B	ClassI:LTR:Copia	-2.71187	0.153	0.581013
chr11B	ClassII:TIR:Tc1	-0.619368	0.4824	0.997018
chr11B	ClassII:TIR:MuDR	0.057333	0.9538	1
chr11B	ClassII:TIR:PIF	-0.65175	0.5366	1
chr11B	ClassII:TIR:hAT	0.599245	0.6932	1
chr11B	ClassI:LTR:Gypsy	11.497	0.0002	0.00642857
chr11B	ClassI:TRIM:?	-0.0776677	0.6174	1
chr11B	ClassII:Helitron:?	-0.466773	0.1838	0.637615
chr11B	ClassII:?:?	-1.87134	0.2658	0.784328
chr11B	ClassII:TIR:P	-0.0251109	0.5742	1
chr11B	ClassI:LINE:?	-0.403928	0.718	1
chr11B	ClassII:?:Academ	-0.263948	0.3138	0.870736
chr11B	ClassII:TIR:Tc1-Mariner	-0.0389448	0.9998	1
chr11B	ClassII:TIR:PIF-Harbinger	0	1	1
chr11B	ClassII:MITE:?	-0.356199	0.581	1
chr11B	ClassI:LTR:?	-0.0973756	0.1428	0.556364
chr11B	ClassI:SINE:?	0.912425	0.0772	0.417176
chr11B	ClassI:DIRS:DIRS	0.0355572	0.9852	1
chr11B	ClassII:Helitron:Helitron	0.551966	0.0338	0.25438
chr11B	ClassI:LARD:?	0.200923	0.632	1
chr11B	ClassI:?:?	0.215877	0.0466	0.306131
chr11B	ClassII:TIR:CACTA	12.1347	0	0
chr11B	ClassII:Maverick:?	0	1	1
chr12A	noCat	2.90866	0.3598	0.933199
chr12A	ClassII:TIR:?	6.98209	0.0296	0.237857
chr12A	ClassI:LTR:Copia	-3.43189	0.3186	0.872097
chr12A	ClassII:TIR:Tc1	-1.41226	0.0774	0.417176
chr12A	ClassII:TIR:MuDR	0.372357	0.8314	1
chr12A	ClassII:TIR:PIF	0.996154	0.5322	1
chr12A	ClassII:TIR:hAT	8.25014	0.0052	0.0698507
chr12A	ClassI:LTR:Gypsy	11.1392	0.0074	0.0864935
chr12A	ClassI:TRIM:?	-0.538149	0.2492	0.760271
chr12A	ClassII:Helitron:?	-0.845269	0.3154	0.870736
chr12A	ClassII:?:?	9.98818	0	0
chr12A	ClassII:TIR:P	0.300379	0.1968	0.669248
chr12A	ClassI:LINE:?	-0.22414	0.7354	1
chr12A	ClassII:?:Academ	-0.193998	0.3882	0.959835
chr12A	ClassII:TIR:Tc1-Mariner	0.174095	0.481	0.997018
chr12A	ClassII:TIR:PIF-Harbinger	-0.0361958	0.8726	1
chr12A	ClassII:MITE:?	-0.89569	0.189	0.651724
chr12A	ClassI:LTR:?	-0.0314311	0.8754	1
chr12A	ClassI:SINE:?	-0.0116515	0.9476	1
chr12A	ClassI:DIRS:DIRS	0.845998	0.0816	0.425549
chr12A	ClassII:Helitron:Helitron	-0.170616	0.7022	1
chr12A	ClassI:LARD:?	0.0453912	0.128	0.522081
chr12A	ClassI:?:?	-0.0391087	1	1
chr12A	ClassII:TIR:CACTA	-0.604665	0.708	1
chr12A	ClassII:Maverick:?	0	1	1
chr12B	noCat	5.35469	0.1102	0.481456
chr12B	ClassII:TIR:?	3.82874	0.2134	0.702263
chr12B	ClassI:LTR:Copia	-0.666111	0.8296	1
chr12B	ClassII:TIR:Tc1	-1.13592	0.1794	0.630703
chr12B	ClassII:TIR:MuDR	0.839454	0.674	1
chr12B	ClassII:TIR:PIF	1.1788	0.3486	0.92217
chr12B	ClassII:TIR:hAT	10.6134	0.0054	0.0714706
chr12B	ClassI:LTR:Gypsy	17.5489	0	0
chr12B	ClassI:TRIM:?	-0.0784176	0.7654	1
chr12B	ClassII:Helitron:?	-0.442886	0.4284	0.98157
chr12B	ClassII:?:?	2.92065	0.065	0.39
chr12B	ClassII:TIR:P	-0.127035	0.7296	1
chr12B	ClassI:LINE:?	-0.456238	0.654	1
chr12B	ClassII:?:Academ	-0.149755	0.604	1
chr12B	ClassII:TIR:Tc1-Mariner	0	1	1
chr12B	ClassII:TIR:PIF-Harbinger	0	1	1
chr12B	ClassII:MITE:?	-0.688205	0.3176	0.872097
chr12B	ClassI:LTR:?	-0.015797	0.8958	1
chr12B	ClassI:SINE:?	-0.0550512	0.9998	1
chr12B	ClassI:DIRS:DIRS	0.404725	0.1272	0.522081
chr12B	ClassII:Helitron:Helitron	0.0293477	0.2582	0.777
chr12B	ClassI:LARD:?	-0.125756	0.7666	1
chr12B	ClassI:?:?	-0.0581739	0.9398	1
chr12B	ClassII:TIR:CACTA	0.54831	0	0
chr12B	ClassII:Maverick:?	0	1	1
chr13A	noCat	-0.645792	0.8812	1
chr13A	ClassII:TIR:?	1.35037	0.5956	1
chr13A	ClassI:LTR:Copia	1.59311	0.4032	0.96189
chr13A	ClassII:TIR:Tc1	-0.203103	0.8516	1
chr13A	ClassII:TIR:MuDR	4.25268	0.0066	0.0792
chr13A	ClassII:TIR:PIF	-0.110254	0.9186	1
chr13A	ClassII:TIR:hAT	-0.228183	0.9028	1
chr13A	ClassI:LTR:Gypsy	6.13766	0.3484	0.92217
chr13A	ClassI:TRIM:?	-0.0756227	0.6468	1
chr13A	ClassII:Helitron:?	-0.304985	0.5876	1
chr13A	ClassII:?:?	0.685188	0.6312	1
chr13A	ClassII:TIR:P	-0.0256574	0.943	1
chr13A	ClassI:LINE:?	0.552781	0.005	0.0692308
chr13A	ClassII:?:Academ	-0.0464617	0.9726	1
chr13A	ClassII:TIR:Tc1-Mariner	-0.583326	0.2782	0.810291
chr13A	ClassII:TIR:PIF-Harbinger	-0.0697544	0.4602	0.986143
chr13A	ClassII:MITE:?	-2.55576	0.1752	0.627857
chr13A	ClassI:LTR:?	-0.048226	0.71	1
chr13A	ClassI:SINE:?	-0.107314	0.6156	1
chr13A	ClassI:DIRS:DIRS	-0.433642	0.556	1
chr13A	ClassII:Helitron:Helitron	-0.0535108	0.9482	1
chr13A	ClassI:LARD:?	-0.622325	0.4942	1
chr13A	ClassI:?:?	-0.078032	0.9992	1
chr13A	ClassII:TIR:CACTA	-0.412914	0.9912	1
chr13A	ClassII:Maverick:?	0	1	1
chr13B	noCat	7.71177	0.042	0.290769
chr13B	ClassII:TIR:?	1.05536	0.4776	0.993533
chr13B	ClassI:LTR:Copia	2.7738	0.1784	0.630703
chr13B	ClassII:TIR:Tc1	-0.762156	0.6756	1
chr13B	ClassII:TIR:MuDR	3.85292	0.0222	0.1998
chr13B	ClassII:TIR:PIF	-0.198956	0.8354	1
chr13B	ClassII:TIR:hAT	-1.7075	0.376	0.944123
chr13B	ClassI:LTR:Gypsy	-0.77083	0.9092	1
chr13B	ClassI:TRIM:?	0.0200708	0.86	1
chr13B	ClassII:Helitron:?	0.13545	0.7366	1
chr13B	ClassII:?:?	0.677199	0.4254	0.98157
chr13B	ClassII:TIR:P	-0.0447021	0.8834	1
chr13B	ClassI:LINE:?	-0.0140077	1	1
chr13B	ClassII:?:Academ	-0.0236724	0.7302	1
chr13B	ClassII:TIR:Tc1-Mariner	0.0704605	0.1024	0.477513
chr13B	ClassII:TIR:PIF-Harbinger	0	1	1
chr13B	ClassII:MITE:?	-0.655057	0.1562	0.588201
chr13B	ClassI:LTR:?	-0.0953766	0.5228	1
chr13B	ClassI:SINE:?	-1.98054	0.561	1
chr13B	ClassI:DIRS:DIRS	-0.252562	0.681	1
chr13B	ClassII:Helitron:Helitron	0.0750571	0.9758	1
chr13B	ClassI:LARD:?	0.952274	0.1158	0.493934
chr13B	ClassI:?:?	-0.0521548	0.8302	1
chr13B	ClassII:TIR:CACTA	0.489831	0	0
chr13B	ClassII:Maverick:?	0	1	1
chr14A	noCat	-5.03289	0.0818	0.425549
chr14A	ClassII:TIR:?	-0.00881468	0.9984	1
chr14A	ClassI:LTR:Copia	3.70306	0.024	0.207429
chr14A	ClassII:TIR:Tc1	-0.681511	0.3916	0.96189
chr14A	ClassII:TIR:MuDR	2.86322	0.024	0.207429
chr14A	ClassII:TIR:PIF	4.67256	0.0008	0.0184615
chr14A	ClassII:TIR:hAT	0.668785	0.7104	1
chr14A	ClassI:LTR:Gypsy	21.3895	0.0002	0.00642857
chr14A	ClassI:TRIM:?	0.235381	0.4002	0.96189
chr14A	ClassII:Helitron:?	-0.303461	0.2966	0.841132
chr14A	ClassII:?:?	-0.647536	0.6614	1
chr14A	ClassII:TIR:P	0.0812293	0.8264	1
chr14A	ClassI:LINE:?	-0.267641	0.4556	0.986143
chr14A	ClassII:?:Academ	-0.04643	0.5784	1
chr14A	ClassII:TIR:Tc1-Mariner	-0.0210184	0.7148	1
chr14A	ClassII:TIR:PIF-Harbinger	-0.121592	0.4852	0.999268
chr14A	ClassII:MITE:?	-0.538256	0.3548	0.928256
chr14A	ClassI:LTR:?	0.0889451	0.5622	1
chr14A	ClassI:SINE:?	-0.0351289	0.9186	1
chr14A	ClassI:DIRS:DIRS	-0.132855	0.8272	1
chr14A	ClassII:Helitron:Helitron	-0.45589	0.3222	0.876073
chr14A	ClassI:LARD:?	-0.0226553	0.8478	1
chr14A	ClassI:?:?	0	1	1
chr14A	ClassII:TIR:CACTA	11.3042	0.0118	0.118
chr14A	ClassII:Maverick:?	0	1	1
chr14B	noCat	-3.13105	0.2286	0.729574
chr14B	ClassII:TIR:?	-1.74315	0.4392	0.985736
chr14B	ClassI:LTR:Copia	4.41266	0.0044	0.064918
chr14B	ClassII:TIR:Tc1	-2.23723	0.1346	0.5384
chr14B	ClassII:TIR:MuDR	1.81303	0.127	0.522081
chr14B	ClassII:TIR:PIF	5.11141	0.0048	0.0685714
chr14B	ClassII:TIR:hAT	2.24489	0.0602	0.372329
chr14B	ClassI:LTR:Gypsy	15.0218	0.0032	0.0533333
chr14B	ClassI:TRIM:?	0.4345	0.0086	0.09675
chr14B	ClassII:Helitron:?	-0.316864	0.3654	0.934261
chr14B	ClassII:?:?	0.805611	0.42	0.98157
chr14B	ClassII:TIR:P	-0.17134	0.5094	1
chr14B	ClassI:LINE:?	-0.375292	0.5234	1
chr14B	ClassII:?:Academ	-0.0795594	0.5074	1
chr14B	ClassII:TIR:Tc1-Mariner	0	1	1
chr14B	ClassII:TIR:PIF-Harbinger	0	1	1
chr14B	ClassII:MITE:?	-0.847689	0.2342	0.736993
chr14B	ClassI:LTR:?	0.0794215	0.659	1
chr14B	ClassI:SINE:?	-0.0252871	0.9184	1
chr14B	ClassI:DIRS:DIRS	-0.141791	0.8186	1
chr14B	ClassII:Helitron:Helitron	-0.400791	0.4684	0.989368
chr14B	ClassI:LARD:?	0.47529	0.149	0.573077
chr14B	ClassI:?:?	-0.0529339	0.904	1
chr14B	ClassII:TIR:CACTA	9.98	0	0
chr14B	ClassII:Maverick:?	0	1	1
chr15A	noCat	8.30842	0.0246	0.208868
chr15A	ClassII:TIR:?	1.8173	0.4358	0.98415
chr15A	ClassI:LTR:Copia	7.29878	0.0232	0.204706
chr15A	ClassII:TIR:Tc1	-1.03355	0.0858	0.436271
chr15A	ClassII:TIR:MuDR	7.87119	0.0004	0.01
chr15A	ClassII:TIR:PIF	-0.835658	0.4952	1
chr15A	ClassII:TIR:hAT	3.32988	0.0414	0.290769
chr15A	ClassI:LTR:Gypsy	17.0547	0.0032	0.0533333
chr15A	ClassI:TRIM:?	-0.382781	0.1632	0.601967
chr15A	ClassII:Helitron:?	-0.696134	0.6498	1
chr15A	ClassII:?:?	3.84341	0.0272	0.224182
chr15A	ClassII:TIR:P	-0.0773189	0.6362	1
chr15A	ClassI:LINE:?	-0.163971	0.4664	0.989368
chr15A	ClassII:?:Academ	4.15106	0.1072	0.479704
chr15A	ClassII:TIR:Tc1-Mariner	-0.174249	0.3288	0.891325
chr15A	ClassII:TIR:PIF-Harbinger	0.0244938	0.7802	1
chr15A	ClassII:MITE:?	-0.879929	0.1758	0.627857
chr15A	ClassI:LTR:?	-0.10561	0.321	0.875455
chr15A	ClassI:SINE:?	0	1	1
chr15A	ClassI:DIRS:DIRS	0.6935	0.0934	0.454378
chr15A	ClassII:Helitron:Helitron	0.543701	0.3324	0.898378
chr15A	ClassI:LARD:?	-0.0203738	0.897	1
chr15A	ClassI:?:?	0	1	1
chr15A	ClassII:TIR:CACTA	0	1	1
chr15A	ClassII:Maverick:?	0	1	1
chr15B	noCat	5.5392	0.051	0.332609
chr15B	ClassII:TIR:?	3.28183	0.151	0.577373
chr15B	ClassI:LTR:Copia	1.02491	0.6972	1
chr15B	ClassII:TIR:Tc1	-0.846097	0.1546	0.584622
chr15B	ClassII:TIR:MuDR	-1.31878	0.362	0.934261
chr15B	ClassII:TIR:PIF	-0.199776	0.8962	1
chr15B	ClassII:TIR:hAT	-0.347898	0.8392	1
chr15B	ClassI:LTR:Gypsy	2.02265	0.6944	1
chr15B	ClassI:TRIM:?	-0.168882	0.4934	1
chr15B	ClassII:Helitron:?	-0.360027	0.3566	0.930261
chr15B	ClassII:?:?	-0.751356	0.4904	1
chr15B	ClassII:TIR:P	-0.0287491	0.869	1
chr15B	ClassI:LINE:?	-0.44797	0.7978	1
chr15B	ClassII:?:Academ	-0.373333	0.6966	1
chr15B	ClassII:TIR:Tc1-Mariner	0	1	1
chr15B	ClassII:TIR:PIF-Harbinger	0	1	1
chr15B	ClassII:MITE:?	0.0889107	0.9182	1
chr15B	ClassI:LTR:?	-0.0577804	0.7022	1
chr15B	ClassI:SINE:?	-0.0096936	1	1
chr15B	ClassI:DIRS:DIRS	3.19643	0.0002	0.00642857
chr15B	ClassII:Helitron:Helitron	1.24887	0.1156	0.493934
chr15B	ClassI:LARD:?	0.0350578	0.8672	1
chr15B	ClassI:?:?	-0.166745	0.868	1
chr15B	ClassII:TIR:CACTA	8.53453	0	0
chr15B	ClassII:Maverick:?	0	1	1
chr16A	noCat	0.260855	0.9474	1
chr16A	ClassII:TIR:?	2.25289	0.259	0.777
chr16A	ClassI:LTR:Copia	-0.66088	0.8218	1
chr16A	ClassII:TIR:Tc1	-0.719079	0.3876	0.959835
chr16A	ClassII:TIR:MuDR	-0.701974	0.6992	1
chr16A	ClassII:TIR:PIF	-1.36226	0.4334	0.982519
chr16A	ClassII:TIR:hAT	1.23905	0.5688	1
chr16A	ClassI:LTR:Gypsy	18.9879	0.0012	0.0263415
chr16A	ClassI:TRIM:?	-0.400022	0.8464	1
chr16A	ClassII:Helitron:?	-1.0278	0.26	0.777409
chr16A	ClassII:?:?	0.476931	0.7236	1
chr16A	ClassII:TIR:P	-0.071583	0.4638	0.989147
chr16A	ClassI:LINE:?	-0.641637	0.3598	0.933199
chr16A	ClassII:?:Academ	-0.215715	0.4602	0.986143
chr16A	ClassII:TIR:Tc1-Mariner	0.812979	0.0548	0.352286
chr16A	ClassII:TIR:PIF-Harbinger	0.0519274	0.1598	0.594298
chr16A	ClassII:MITE:?	-1.4003	0.1102	0.481456
chr16A	ClassI:LTR:?	0.0546646	0.6092	1
chr16A	ClassI:SINE:?	-0.0315008	0.9996	1
chr16A	ClassI:DIRS:DIRS	0.59671	0.8632	1
chr16A	ClassII:Helitron:Helitron	-0.0997943	0.4488	0.986143
chr16A	ClassI:LARD:?	-0.297202	0.6358	1
chr16A	ClassI:?:?	0	1	1
chr16A	ClassII:TIR:CACTA	-0.760561	0.825	1
chr16A	ClassII:Maverick:?	0	1	1
chr16B	noCat	1.84304	0.5992	1
chr16B	ClassII:TIR:?	1.05542	0.7328	1
chr16B	ClassI:LTR:Copia	4.10596	0.031	0.242609
chr16B	ClassII:TIR:Tc1	-1.09051	0.2486	0.760271
chr16B	ClassII:TIR:MuDR	0.908781	0.67	1
chr16B	ClassII:TIR:PIF	-1.05906	0.3644	0.934261
chr16B	ClassII:TIR:hAT	-0.0646489	0.9746	1
chr16B	ClassI:LTR:Gypsy	18.4929	0.0004	0.01
chr16B	ClassI:TRIM:?	0.0769011	0.7374	1
chr16B	ClassII:Helitron:?	-0.544081	0.2584	0.777
chr16B	ClassII:?:?	-3.00247	0.0432	0.292331
chr16B	ClassII:TIR:P	-0.0550118	0.7296	1
chr16B	ClassI:LINE:?	-0.597546	0.4052	0.96189
chr16B	ClassII:?:Academ	-0.00739528	0.927	1
chr16B	ClassII:TIR:Tc1-Mariner	0	1	1
chr16B	ClassII:TIR:PIF-Harbinger	0	1	1
chr16B	ClassII:MITE:?	-0.761895	0.2646	0.784328
chr16B	ClassI:LTR:?	0.310481	0.0314	0.243621
chr16B	ClassI:SINE:?	-0.00418814	1	1
chr16B	ClassI:DIRS:DIRS	1.56135	0.0712	0.40939
chr16B	ClassII:Helitron:Helitron	-0.00199974	1	1
chr16B	ClassI:LARD:?	-0.30864	0.5516	1
chr16B	ClassI:?:?	0.126277	0.9156	1
chr16B	ClassII:TIR:CACTA	0.229748	0	0
chr16B	ClassII:Maverick:?	0	1	1
chr17A	noCat	11.4695	0.0318	0.244615
chr17A	ClassII:TIR:?	0.748401	0.8246	1
chr17A	ClassI:LTR:Copia	2.75202	0.2832	0.81172
chr17A	ClassII:TIR:Tc1	1.95451	0.0242	0.207429
chr17A	ClassII:TIR:MuDR	1.58345	0.375	0.944123
chr17A	ClassII:TIR:PIF	-2.01302	0.243	0.749589
chr17A	ClassII:TIR:hAT	4.97566	0.01	0.103448
chr17A	ClassI:LTR:Gypsy	13.2676	0.0202	0.187347
chr17A	ClassI:TRIM:?	0.0397969	0.8498	1
chr17A	ClassII:Helitron:?	-1.04614	0.2384	0.744291
chr17A	ClassII:?:?	0.554865	0.5992	1
chr17A	ClassII:TIR:P	-0.0630711	0.5826	1
chr17A	ClassI:LINE:?	2.46991	0.148	0.571674
chr17A	ClassII:?:Academ	0.0308983	0.9832	1
chr17A	ClassII:TIR:Tc1-Mariner	-0.321185	0.444	0.986143
chr17A	ClassII:TIR:PIF-Harbinger	-2.13461	0.4056	0.96189
chr17A	ClassII:MITE:?	0.949793	0.1224	0.518028
chr17A	ClassI:LTR:?	0.0827954	0.1664	0.609677
chr17A	ClassI:SINE:?	-0.00189657	1	1
chr17A	ClassI:DIRS:DIRS	-0.29191	0.7436	1
chr17A	ClassII:Helitron:Helitron	-0.469374	0.671	1
chr17A	ClassI:LARD:?	-0.0193289	0.827	1
chr17A	ClassI:?:?	0	1	1
chr17A	ClassII:TIR:CACTA	0	1	1
chr17A	ClassII:Maverick:?	0	1	1
chr17B	noCat	5.93367	0.078	0.417176
chr17B	ClassII:TIR:?	-0.33672	0.9014	1
chr17B	ClassI:LTR:Copia	6.0704	0.026	0.218692
chr17B	ClassII:TIR:Tc1	-1.60144	0.0642	0.387785
chr17B	ClassII:TIR:MuDR	-0.393853	0.8578	1
chr17B	ClassII:TIR:PIF	-2.32801	0.314	0.870736
chr17B	ClassII:TIR:hAT	2.35419	0.206	0.689219
chr17B	ClassI:LTR:Gypsy	20.0088	0	0
chr17B	ClassI:TRIM:?	-0.0625035	0.7444	1
chr17B	ClassII:Helitron:?	-1.38287	0.239	0.744291
chr17B	ClassII:?:?	-0.517496	0.6724	1
chr17B	ClassII:TIR:P	-0.0735343	0.61	1
chr17B	ClassI:LINE:?	-0.489797	0.5978	1
chr17B	ClassII:?:Academ	-1.35029	0.4364	0.98415
chr17B	ClassII:TIR:Tc1-Mariner	0	1	1
chr17B	ClassII:TIR:PIF-Harbinger	0	1	1
chr17B	ClassII:MITE:?	0.507458	0.4924	1
chr17B	ClassI:LTR:?	0.0258077	0.878	1
chr17B	ClassI:SINE:?	0.0526458	0.1046	0.479704
chr17B	ClassI:DIRS:DIRS	-0.394686	0.6974	1
chr17B	ClassII:Helitron:Helitron	2.47044	0.0064	0.0792
chr17B	ClassI:LARD:?	1.2785	0.0308	0.242609
chr17B	ClassI:?:?	0	1	1
chr17B	ClassII:TIR:CACTA	-0.0414744	0	0
chr17B	ClassII:Maverick:?	0	1	1
chr18A	noCat	-0.071702	0.9908	1
chr18A	ClassII:TIR:?	-1.20113	0.5052	1
chr18A	ClassI:LTR:Copia	1.18481	0.6012	1
chr18A	ClassII:TIR:Tc1	-0.424135	0.5646	1
chr18A	ClassII:TIR:MuDR	2.59602	0.0914	0.449508
chr18A	ClassII:TIR:PIF	2.43708	0.0578	0.36125
chr18A	ClassII:TIR:hAT	0.329875	0.9186	1
chr18A	ClassI:LTR:Gypsy	17.9702	0.002	0.0409091
chr18A	ClassI:TRIM:?	-0.420651	0.242	0.749589
chr18A	ClassII:Helitron:?	-0.432373	0.6666	1
chr18A	ClassII:?:?	3.04205	0.009	0.0985714
chr18A	ClassII:TIR:P	-0.181423	0.3508	0.923158
chr18A	ClassI:LINE:?	-0.550004	0.7802	1
chr18A	ClassII:?:Academ	-0.205635	0.8896	1
chr18A	ClassII:TIR:Tc1-Mariner	-0.0396323	0.7998	1
chr18A	ClassII:TIR:PIF-Harbinger	-0.0229061	0.8192	1
chr18A	ClassII:MITE:?	-1.23621	0.0604	0.372329
chr18A	ClassI:LTR:?	0.0969332	0.5122	1
chr18A	ClassI:SINE:?	0	1	1
chr18A	ClassI:DIRS:DIRS	-0.0320432	0.857	1
chr18A	ClassII:Helitron:Helitron	1.34288	0.0078	0.0888608
chr18A	ClassI:LARD:?	-0.24669	0.3532	0.926764
chr18A	ClassI:?:?	0	1	1
chr18A	ClassII:TIR:CACTA	0.29149	0.1022	0.477513
chr18A	ClassII:Maverick:?	0	1	1
chr18B	noCat	5.20875	0.092	0.45
chr18B	ClassII:TIR:?	-1.05566	0.5178	1
chr18B	ClassI:LTR:Copia	0.337379	0.9156	1
chr18B	ClassII:TIR:Tc1	-1.10659	0.1514	0.577373
chr18B	ClassII:TIR:MuDR	2.96472	0.4006	0.96189
chr18B	ClassII:TIR:PIF	2.25061	0.0958	0.46107
chr18B	ClassII:TIR:hAT	0.849628	0.7536	1
chr18B	ClassI:LTR:Gypsy	19.4123	0	0
chr18B	ClassI:TRIM:?	-0.371008	0.1814	0.635253
chr18B	ClassII:Helitron:?	-0.912144	0.2656	0.784328
chr18B	ClassII:?:?	-0.739371	0.5726	1
chr18B	ClassII:TIR:P	-0.209413	0.2972	0.841132
chr18B	ClassI:LINE:?	-0.52607	0.7838	1
chr18B	ClassII:?:Academ	-0.548335	0.5534	1
chr18B	ClassII:TIR:Tc1-Mariner	0	1	1
chr18B	ClassII:TIR:PIF-Harbinger	0	1	1
chr18B	ClassII:MITE:?	0.916728	0.2138	0.702263
chr18B	ClassI:LTR:?	0.167803	0.134	0.5384
chr18B	ClassI:SINE:?	-0.0377043	0.9202	1
chr18B	ClassI:DIRS:DIRS	-0.00711637	1	1
chr18B	ClassII:Helitron:Helitron	-0.0976311	0.9226	1
chr18B	ClassI:LARD:?	-0.247384	0.8522	1
chr18B	ClassI:?:?	-0.0620081	0.9986	1
chr18B	ClassII:TIR:CACTA	1.26124	0.0092	0.0985714
chr18B	ClassII:Maverick:?	0	1	1
