## Supplemental Table S8 for "Long-read genomics reveal extensive nuclear-specific evolution and allele-specific expression in a dikaryotic fungus"

### Sheet: Sheet1
rDNA subtype #1	Annotation	18S				25S	5S	IGS2			Estimated copy number
	SNP position	320	536	740	1079	2975	6923	7049	8542	8744
	1										140
	1.1	C>T(45)									0.64
	1.2	C>T(45)				G>A(53)					0.73
	1.3		G>A(1203)								26.21
	1.4		G>A(1203)		C>T(195)						5.91
	1.5		G>A(1203)					G>A(285)			4.33
	1.6			G>A(749)							22.7
	1.7						G>A(60)				1.82
	1.8							G>A(285)			4.31
	1.9								T>C(59)	G>C(58)	1.77
rDNA subtype #2	Annotation	18S									Estimated copy number
	SNP position	636	1196	1395
	2										195
	2.1	C>A(498)									15.09
	2.2		C>T(31)								0.94
	2.3			C>T(429)							13
