## Supplemental Table S9 for "Long-read genomics reveal extensive nuclear-specific evolution and allele-specific expression in a dikaryotic fungus"

### Sheet: Sheet1
Event type	Event count	Event size within each alignment block (bp)				Haplotype A		Haplotype B
		Mean	Min	Median	Max	Total bp covered	%covered	Total bp covered	%covered
Inversion	19	15203.8	1285	4698.5	14350.2	299021	0.0039	278724	0.0037
Translocation	408	7980.1	530	3654.5	5989.75	3329389	0.0432	3182372	0.0423
Duplication	1734	3871.54	503	2623.5	5383	4223219	0.0548	2490040	0.0331
Indel (>=50bp)	1024	1139.85	50	176.5	475	530713	0.0069	636495	0.0085
Syntenic region	1317	45641.9	547.5	29169	65204.5	60169458	0.7801	60051366	0.7986
Not aligned	2703	6959.57	1	3222	8737	9726962	0.1261	9084758	0.1208
