## Supplemental Table S10 for "Long-read genomics reveal extensive nuclear-specific evolution and allele-specific expression in a dikaryotic fungus"

### Sheet: Sheet1
Genomic feature	SV category	Observed feature coverage diff within vs outside of given SV category	permutation test p-value	permutation test p-value (FDR corrected)
Transposable element	All SVs	15.5079	0	0
	Indel (>=50bp)	6.91221	0	0
	Inversion	22.3884	0	0
	Translocation	21.667	0	0
	Duplication	42.5053	0	0
Gene	All SVs	-1.23543	0	0
	Indel (>=50bp)	-5.10578	0.0004	0.000571429
	Inversion	-14.3884	0.0016	0.00213333
	Translocation	-14.133	0	0
	Duplication	-27.3917	0	0
Secretome/effector genes	All SVs	-4.21848	0	0
	Indel (>=50bp)	-0.62831	0.1834	0.1834
	Inversion	-3.62988	0.0082	0.00964706
	Translocation	-1.91632	0	0
	Duplication	-3.96919	0	0
Allele-specific expressed genes	All SVs	-30.2657	0	0
	Indel (>=50bp)	0.453896	0.1608	0.169263
	Inversion	-1.99761	0.0336	0.0373333
	Translocation	-0.716411	0.0052	0.0065
	Duplication	-1.50062	0	0
