## Supplemental Table S13 for "Long-read genomics reveal extensive nuclear-specific evolution and allele-specific expression in a dikaryotic fungus"

### Sheet: Sheet1
UG
	ASE pairs	non-ASE pairs
Secretome	107	828
BUSCO	14	1197
Odds ratio=11.05; Fisher's exact p-val=1.39-e25
4 dpi
	ASE pairs	non-ASE pairs
Secretome	13	388
BUSCO	9	1189
Odds ratio=4.43; Fisher's exact p-val=6.62e-04
6 dpi
	ASE pairs	non-ASE pairs
Secretome	44	687
BUSCO	12	1198
Odds ratio=6.39; p-val=4.20e-10
8 dpi
	ASE pairs	non-ASE pairs
Secretome	85	850
BUSCO	12	1199
Odds ratio=9.99; Fisher's exact p-val=6.26e-20
10 dpi
	ASE pairs	non-ASE pairs
Secretome	104	831
BUSCO	10	1201
Odds ratio=15.03; Fisher's exact p-val=2.30e-27
12 dpi
	ASE pairs	non-ASE pairs
Secretome	92	843
BUSCO	9	1202
Odds ratio=14.58;Fisher's exact p-val=1.74e-24
